# Testing the genomic link between intraspecific mating traits and interspecific mating barriers

**DOI:** 10.1101/2023.08.14.553230

**Authors:** Leeban H Yusuf, Sonia Pascoal, Peter A Moran, Nathan W Bailey

**Affiliations:** School of Biology, University of St Andrews, St Andrews, Fife KY16 9TH, UK; Department of Haematology, University of Cambridge, Cambridge, United Kingdom; A-LIFE, Section Ecology & Evolution, Vrije Universiteit Amsterdam, Amsterdam, The Netherlands

**Author notes:** **Corresponding author** (LHY), (NWB).

**Keywords:** barrier loci, genotype-phenotype, reproductive isolation, sexual selection, speciation genomics

## Abstract

Differences in interspecific mating traits such as male sexual signals and female preferences often evolve quickly as initial barriers to gene flow between nascent lineages, and they may also strengthen such barriers during secondary contact via reinforcement. However, it is an open question whether loci contributing to intraspecific variation in sexual traits are co-opted during the formation and strengthening of mating barriers between species. To test this, we used a population genomics approach in natural populations of Australian cricket sister species that overlap in a contact zone: *Teleogryllus oceanicus* and *Teleogryllus commodus.* First, we identified loci associated with intraspecific variation in *T. oceanicus* mating signals, advertisement song and cuticular hydrocarbon (CHC) pheromones. We then separately identified candidate interspecific barrier loci between the species. Genes showing elevated allelic divergence between species were enriched for neurological functions, indicating potential behavioural rewiring. Only two CHC-associated genes overlapped with these interspecific barrier loci, and intraspecific CHC loci showed signatures of being under strong selective constraint between species. In contrast, 10 intraspecific song-associated genes showed high genetic differentiation between *T. commodus* and *T. oceanicus* and two had signals of high genomic divergence. Significant increased differentiation in sympatry supported a history of asymmetrical reinforcement driven primarily by divergence in sympatric *T. commodus* populations. The overall lack of shared loci in intra vs. inter-specific comparisons of mating trait and barrier loci is consistent with limited co-option of the genetic architecture of interspecific mating signals during establishment and maintenance of reproductive isolation.
