## Supplementary tables for "Testing the genomic link between intraspecific mating traits and interspecific mating barriers": SupplementaryTable1_PopulationData.xlsx

### Sheet: PopulationInformation
Population	PopID	Latitude	Longitude
Altona Meadows, VIC	AM	-37.8827	144.783
Bairnsdale, VIC	BN	-37.8264	147.638
Cooma Creek, NSW	CC	-36.2353	149.118
Moss Vale, NSW	MV	-34.4867	150.374
Bluey's Beach, NSW	BL	-32.3497	152.536
Coff's Harbour, NSW	CH	-30.295	153.117
Brisbane, QLD	UQ	-27.4951	153.012
Maleny, QLD	SV	-26.7528	152.847
Harvey Bay, QLD	HB	-25.3008	152.863
Tannum Sands, QLD	TS	-23.9627	151.332
Rockhampton, QLD	RH	-23.3835	150.507
Yeppoon, QLD	YP	-23.1444	150.763
Mount Pleasant, QLD	PL	-21.1129	149.156
Townsville, QLD	JC	-19.3288	146.76
Daintree, QLD	DV	-16.249	145.322
Daintree, QLD (KH)	KH	-16.249	145.322

### Sheet: SampleInformation
Sampels (In order)	PopID	Latitude	Longitude	Sex	Species
TC_AMf16	AM	-37.8827	144.783	Female	T. commodus
TC_AMf2	AM	-37.8827	144.783	Female	T. commodus
TC_AMf3	AM	-37.8827	144.783	Female	T. commodus
TC_AMf4	AM	-37.8827	144.783	Female	T. commodus
TC_AMf5	AM	-37.8827	144.783	Female	T. commodus
TC_AMf6	AM	-37.8827	144.783	Female	T. commodus
TC_AMf7	AM	-37.8827	144.783	Female	T. commodus
TC_AMm10	AM	-37.8827	144.783	Male	T. commodus
TC_AMm11	AM	-37.8827	144.783	Male	T. commodus
TC_AMm14	AM	-37.8827	144.783	Male	T. commodus
TC_AMm15	AM	-37.8827	144.783	Male	T. commodus
TC_AMm1	AM	-37.8827	144.783	Male	T. commodus
TC_AMm2	AM	-37.8827	144.783	Male	T. commodus
TC_AMm3	AM	-37.8827	144.783	Male	T. commodus
TC_AMm4	AM	-37.8827	144.783	Male	T. commodus
TC_AMm5	AM	-37.8827	144.783	Male	T. commodus
TC_AMm6	AM	-37.8827	144.783	Male	T. commodus
TC_AMm7	AM	-37.8827	144.783	Male	T. commodus
TC_AMm8	AM	-37.8827	144.783	Male	T. commodus
TC_AMm9	AM	-37.8827	144.783	Male	T. commodus
TC_BLf10	BL	-32.3497	152.536	Female	T. commodus
TC_BLf11	BL	-32.3497	152.536	Female	T. commodus
TC_BLf13	BL	-32.3497	152.536	Female	T. commodus
TC_BLf14	BL	-32.3497	152.536	Female	T. commodus
TC_BLf15	BL	-32.3497	152.536	Female	T. commodus
TC_BLF16	BL	-32.3497	152.536	Female	T. commodus
TC_BLF17	BL	-32.3497	152.536	Female	T. commodus
TC_BLf1	BL	-32.3497	152.536	Female	T. commodus
TC_BLf2	BL	-32.3497	152.536	Female	T. commodus
TC_BLf3	BL	-32.3497	152.536	Female	T. commodus
TC_BLf4	BL	-32.3497	152.536	Female	T. commodus
TC_BLf5	BL	-32.3497	152.536	Female	T. commodus
TC_BLf6	BL	-32.3497	152.536	Female	T. commodus
TC_BLf8	BL	-32.3497	152.536	Female	T. commodus
TC_BLm10	BL	-32.3497	152.536	Male	T. commodus
TC_BLm11	BL	-32.3497	152.536	Male	T. commodus
TC_BLm12	BL	-32.3497	152.536	Male	T. commodus
TC_BLm13	BL	-32.3497	152.536	Male	T. commodus
TC_BLm14	BL	-32.3497	152.536	Male	T. commodus
TC_BLm15	BL	-32.3497	152.536	Male	T. commodus
TC_BLm1	BL	-32.3497	152.536	Male	T. commodus
TC_BLm2	BL	-32.3497	152.536	Male	T. commodus
TC_BLm3	BL	-32.3497	152.536	Male	T. commodus
TC_BLm4	BL	-32.3497	152.536	Male	T. commodus
TC_BLm5	BL	-32.3497	152.536	Male	T. commodus
TC_BLm6	BL	-32.3497	152.536	Male	T. commodus
TC_BLm7	BL	-32.3497	152.536	Male	T. commodus
TC_BLm8	BL	-32.3497	152.536	Male	T. commodus
TC_BLm9	BL	-32.3497	152.536	Male	T. commodus
TC_BNf10	BN	-37.8264	147.638	Female	T. commodus
TC_BNf11	BN	-37.8264	147.638	Female	T. commodus
TC_BNf12	BN	-37.8264	147.638	Female	T. commodus
TC_BNf13	BN	-37.8264	147.638	Female	T. commodus
TC_BNf14	BN	-37.8264	147.638	Female	T. commodus
TC_BNf15	BN	-37.8264	147.638	Female	T. commodus
TC_BNf16	BN	-37.8264	147.638	Female	T. commodus
TC_BNf17	BN	-37.8264	147.638	Female	T. commodus
TC_BNf1	BN	-37.8264	147.638	Female	T. commodus
TC_BNf2	BN	-37.8264	147.638	Female	T. commodus
TC_BNf3	BN	-37.8264	147.638	Female	T. commodus
TC_BNf4	BN	-37.8264	147.638	Female	T. commodus
TC_BNf5	BN	-37.8264	147.638	Female	T. commodus
TC_BNf6	BN	-37.8264	147.638	Female	T. commodus
TC_BNf7	BN	-37.8264	147.638	Female	T. commodus
TC_BNf8	BN	-37.8264	147.638	Female	T. commodus
TC_BNf9	BN	-37.8264	147.638	Female	T. commodus
TC_BNm10	BN	-37.8264	147.638	Male	T. commodus
TC_BNm11	BN	-37.8264	147.638	Male	T. commodus
TC_BNm12	BN	-37.8264	147.638	Male	T. commodus
TC_BNm13	BN	-37.8264	147.638	Male	T. commodus
TC_BNm14	BN	-37.8264	147.638	Male	T. commodus
TC_BNm15	BN	-37.8264	147.638	Male	T. commodus
TC_BNm16	BN	-37.8264	147.638	Male	T. commodus
TC_BNm17	BN	-37.8264	147.638	Male	T. commodus
TC_BNm1	BN	-37.8264	147.638	Male	T. commodus
TC_BNm2	BN	-37.8264	147.638	Male	T. commodus
TC_BNm3	BN	-37.8264	147.638	Male	T. commodus
TC_BNm4	BN	-37.8264	147.638	Male	T. commodus
TC_BNm5	BN	-37.8264	147.638	Male	T. commodus
TC_BNm6	BN	-37.8264	147.638	Male	T. commodus
TC_BNm7	BN	-37.8264	147.638	Male	T. commodus
TC_BNm8	BN	-37.8264	147.638	Male	T. commodus
TC_BNm9	BN	-37.8264	147.638	Male	T. commodus
TC_CCf1	CC	-36.2353	149.118	Female	T. commodus
TC_CCf2	CC	-36.2353	149.118	Female	T. commodus
TC_CCf3	CC	-36.2353	149.118	Female	T. commodus
TC_CCf4	CC	-36.2353	149.118	Female	T. commodus
TC_CCf5	CC	-36.2353	149.118	Female	T. commodus
TC_CCm10	CC	-36.2353	149.118	Male	T. commodus
TC_CCm11	CC	-36.2353	149.118	Male	T. commodus
TC_CCm13	CC	-36.2353	149.118	Male	T. commodus
TC_CCm14	CC	-36.2353	149.118	Male	T. commodus
TC_CCm15	CC	-36.2353	149.118	Male	T. commodus
TC_CCm1	CC	-36.2353	149.118	Male	T. commodus
TC_CCm2	CC	-36.2353	149.118	Male	T. commodus
TC_CCm3	CC	-36.2353	149.118	Male	T. commodus
TC_CCm5	CC	-36.2353	149.118	Male	T. commodus
TC_CCm6	CC	-36.2353	149.118	Male	T. commodus
TC_CCm7	CC	-36.2353	149.118	Male	T. commodus
TC_CCm8	CC	-36.2353	149.118	Male	T. commodus
TC_CCm9	CC	-36.2353	149.118	Male	T. commodus
TC_CHf10	CH	-30.295	153.117	Female	T. commodus
TC_CHf11	CH	-30.295	153.117	Female	T. commodus
TC_CHf13	CH	-30.295	153.117	Female	T. commodus
TC_CHf14	CH	-30.295	153.117	Female	T. commodus
TC_CHf15	CH	-30.295	153.117	Female	T. commodus
TC_CHf1	CH	-30.295	153.117	Female	T. commodus
TC_CHf2	CH	-30.295	153.117	Female	T. commodus
TC_CHf3	CH	-30.295	153.117	Female	T. commodus
TC_CHf4	CH	-30.295	153.117	Female	T. commodus
TC_CHf5	CH	-30.295	153.117	Female	T. commodus
TC_CHf6	CH	-30.295	153.117	Female	T. commodus
TC_CHf7	CH	-30.295	153.117	Female	T. commodus
TC_CHf8	CH	-30.295	153.117	Female	T. commodus
TC_CHf9	CH	-30.295	153.117	Female	T. commodus
TC_CHm10	CH	-30.295	153.117	Male	T. commodus
TC_CHm11	CH	-30.295	153.117	Male	T. commodus
TC_CHm13	CH	-30.295	153.117	Male	T. commodus
TC_CHm14	CH	-30.295	153.117	Male	T. commodus
TC_CHm15	CH	-30.295	153.117	Male	T. commodus
TC_CHm1	CH	-30.295	153.117	Male	T. commodus
TC_CHm2	CH	-30.295	153.117	Male	T. commodus
TC_CHm3	CH	-30.295	153.117	Male	T. commodus
TC_CHm4	CH	-30.295	153.117	Male	T. commodus
TC_CHm5	CH	-30.295	153.117	Male	T. commodus
TC_CHm6	CH	-30.295	153.117	Male	T. commodus
TC_CHm7	CH	-30.295	153.117	Male	T. commodus
TC_CHm8	CH	-30.295	153.117	Male	T. commodus
TC_CHm9	CH	-30.295	153.117	Male	T. commodus
TC_HBf16	HB	-25.3008	152.863	Female	T. commodus
TC_HBf1	HB	-25.3008	152.863	Female	T. commodus
TC_HBf5	HB	-25.3008	152.863	Female	T. commodus
TC_HBm13	HB	-25.3008	152.863	Male	T. commodus
TC_HBm1	HB	-25.3008	152.863	Male	T. commodus
TC_MVf10	MV	-34.4867	150.374	Female	T. commodus
TC_MVf11	MV	-34.4867	150.374	Female	T. commodus
TC_MVf13	MV	-34.4867	150.374	Female	T. commodus
TC_MVf14	MV	-34.4867	150.374	Female	T. commodus
TC_MVf15	MV	-34.4867	150.374	Female	T. commodus
TC_MVf16	MV	-34.4867	150.374	Female	T. commodus
TC_MVf1	MV	-34.4867	150.374	Female	T. commodus
TC_MVf2	MV	-34.4867	150.374	Female	T. commodus
TC_MVf3	MV	-34.4867	150.374	Female	T. commodus
TC_MVf4	MV	-34.4867	150.374	Female	T. commodus
TC_MVf5	MV	-34.4867	150.374	Female	T. commodus
TC_MVf6	MV	-34.4867	150.374	Female	T. commodus
TC_MVf7	MV	-34.4867	150.374	Female	T. commodus
TC_MVf8	MV	-34.4867	150.374	Female	T. commodus
TC_MVf9	MV	-34.4867	150.374	Female	T. commodus
TC_MVm10	MV	-34.4867	150.374	Male	T. commodus
TC_MVm11	MV	-34.4867	150.374	Male	T. commodus
TC_MVm12	MV	-34.4867	150.374	Male	T. commodus
TC_MVm13	MV	-34.4867	150.374	Male	T. commodus
TC_MVm14	MV	-34.4867	150.374	Male	T. commodus
TC_MVm1	MV	-34.4867	150.374	Male	T. commodus
TC_MVm2	MV	-34.4867	150.374	Male	T. commodus
TC_MVm3	MV	-34.4867	150.374	Male	T. commodus
TC_MVm4	MV	-34.4867	150.374	Male	T. commodus
TC_MVm5	MV	-34.4867	150.374	Male	T. commodus
TC_MVm6	MV	-34.4867	150.374	Male	T. commodus
TC_MVm7	MV	-34.4867	150.374	Male	T. commodus
TC_MVm8	MV	-34.4867	150.374	Male	T. commodus
TC_MVm9	MV	-34.4867	150.374	Male	T. commodus
TC_RHf14	RH	-23.3835	150.507	Female	T. commodus
TC_RHf1	RH	-23.3835	150.507	Female	T. commodus
TC_RHf4	RH	-23.3835	150.507	Female	T. commodus
TC_RHf8	RH	-23.3835	150.507	Female	T. commodus
TC_RHm1	RH	-23.3835	150.507	Male	T. commodus
TC_RHm2	RH	-23.3835	150.507	Male	T. commodus
TC_RHm4	RH	-23.3835	150.507	Male	T. commodus
TC_RHm5	RH	-23.3835	150.507	Male	T. commodus
TC_RHm8	RH	-23.3835	150.507	Male	T. commodus
TC_RHm9	RH	-23.3835	150.507	Male	T. commodus
TC_SVf10	SV	-26.7528	152.847	Female	T. commodus
TC_SVf11	SV	-26.7528	152.847	Female	T. commodus
TC_SVf12	SV	-26.7528	152.847	Female	T. commodus
TC_SVf13	SV	-26.7528	152.847	Female	T. commodus
TC_SVf14R	SV	-26.7528	152.847	Female	T. commodus
TC_SVf15	SV	-26.7528	152.847	Female	T. commodus
TC_SVf16	SV	-26.7528	152.847	Female	T. commodus
TC_SVf17	SV	-26.7528	152.847	Female	T. commodus
TC_SVf1	SV	-26.7528	152.847	Female	T. commodus
TC_SVf2	SV	-26.7528	152.847	Female	T. commodus
TC_SVf3	SV	-26.7528	152.847	Female	T. commodus
TC_SVf4	SV	-26.7528	152.847	Female	T. commodus
TC_SVf5	SV	-26.7528	152.847	Female	T. commodus
TC_SVf6	SV	-26.7528	152.847	Female	T. commodus
TC_SVf7	SV	-26.7528	152.847	Female	T. commodus
TC_SVf8	SV	-26.7528	152.847	Female	T. commodus
TC_SVf9	SV	-26.7528	152.847	Female	T. commodus
TC_SVm10	SV	-26.7528	152.847	Male	T. commodus
TC_SVm11	SV	-26.7528	152.847	Male	T. commodus
TC_SVm13	SV	-26.7528	152.847	Male	T. commodus
TC_SVm14	SV	-26.7528	152.847	Male	T. commodus
TC_SVm15	SV	-26.7528	152.847	Male	T. commodus
TC_SVm16	SV	-26.7528	152.847	Male	T. commodus
TC_SVm17	SV	-26.7528	152.847	Male	T. commodus
TC_SVm1	SV	-26.7528	152.847	Male	T. commodus
TC_SVm2	SV	-26.7528	152.847	Male	T. commodus
TC_SVm3	SV	-26.7528	152.847	Male	T. commodus
TC_SVm4	SV	-26.7528	152.847	Male	T. commodus
TC_SVm5	SV	-26.7528	152.847	Male	T. commodus
TC_SVm6	SV	-26.7528	152.847	Male	T. commodus
TC_SVm7	SV	-26.7528	152.847	Male	T. commodus
TC_SVm8	SV	-26.7528	152.847	Male	T. commodus
TC_SVm9	SV	-26.7528	152.847	Male	T. commodus
TC_TSf15	TS	-23.9627	151.332	Female	T. commodus
TC_TSf17	TS	-23.9627	151.332	Female	T. commodus
TC_TSf2	TS	-23.9627	151.332	Female	T. commodus
TC_TSf3	TS	-23.9627	151.332	Female	T. commodus
TC_TSf4	TS	-23.9627	151.332	Female	T. commodus
TC_TSf6	TS	-23.9627	151.332	Female	T. commodus
TC_TSm13	TS	-23.9627	151.332	Male	T. commodus
TC_TSm16	TS	-23.9627	151.332	Male	T. commodus
TC_TSm1	TS	-23.9627	151.332	Male	T. commodus
TC_TSm7	TS	-23.9627	151.332	Male	T. commodus
TC_UQf10	UQ	-27.4951	153.012	Female	T. commodus
TC_UQf1	UQ	-27.4951	153.012	Female	T. commodus
TC_UQf2	UQ	-27.4951	153.012	Female	T. commodus
TC_UQf3	UQ	-27.4951	153.012	Female	T. commodus
TC_UQf4	UQ	-27.4951	153.012	Female	T. commodus
TC_UQf5	UQ	-27.4951	153.012	Female	T. commodus
TC_UQf6	UQ	-27.4951	153.012	Female	T. commodus
TC_UQf7	UQ	-27.4951	153.012	Female	T. commodus
TC_UQf8	UQ	-27.4951	153.012	Female	T. commodus
TC_UQf9	UQ	-27.4951	153.012	Female	T. commodus
TC_UQm1	UQ	-27.4951	153.012	Male	T. commodus
TC_UQm2	UQ	-27.4951	153.012	Male	T. commodus
TC_UQm3	UQ	-27.4951	153.012	Male	T. commodus
TC_UQm4	UQ	-27.4951	153.012	Male	T. commodus
TC_UQm5	UQ	-27.4951	153.012	Male	T. commodus
TM_KHm1	KH	-16.249	145.322	Male	T. marini
TM_KHm2	KH	-16.249	145.322	Male	T. marini
TO_DVf10	DV	-16.249	145.322	Female	T. oceanicus
TO_DVf11	DV	-16.249	145.322	Female	T. oceanicus
TO_DVf13	DV	-16.249	145.322	Female	T. oceanicus
TO_DVf14	DV	-16.249	145.322	Female	T. oceanicus
TO_DVf15	DV	-16.249	145.322	Female	T. oceanicus
TO_DVf1	DV	-16.249	145.322	Female	T. oceanicus
TO_DVf2	DV	-16.249	145.322	Female	T. oceanicus
TO_DVf3	DV	-16.249	145.322	Female	T. oceanicus
TO_DVf4	DV	-16.249	145.322	Female	T. oceanicus
TO_DVf5	DV	-16.249	145.322	Female	T. oceanicus
TO_DVf6	DV	-16.249	145.322	Female	T. oceanicus
TO_DVf7	DV	-16.249	145.322	Female	T. oceanicus
TO_DVf8	DV	-16.249	145.322	Female	T. oceanicus
TO_DVf9	DV	-16.249	145.322	Female	T. oceanicus
TO_DVm1	DV	-16.249	145.322	Male	T. oceanicus
TO_DVm2	DV	-16.249	145.322	Male	T. oceanicus
TO_DVm3	DV	-16.249	145.322	Male	T. oceanicus
TO_DVm4	DV	-16.249	145.322	Male	T. oceanicus
TO_DVm5	DV	-16.249	145.322	Male	T. oceanicus
TO_DVm6	DV	-16.249	145.322	Male	T. oceanicus
TO_DVm7	DV	-16.249	145.322	Male	T. oceanicus
TO_DVm8	DV	-16.249	145.322	Male	T. oceanicus
TO_DVm9	DV	-16.249	145.322	Male	T. oceanicus
TO_HBf10	HB	-25.3008	152.863	Female	T. oceanicus
TO_HBf11	HB	-25.3008	152.863	Female	T. oceanicus
TO_HBf13	HB	-25.3008	152.863	Female	T. oceanicus
TO_HBf14	HB	-25.3008	152.863	Female	T. oceanicus
TO_HBf15	HB	-25.3008	152.863	Female	T. oceanicus
TO_HBf2	HB	-25.3008	152.863	Female	T. oceanicus
TO_HBf3	HB	-25.3008	152.863	Female	T. oceanicus
TO_HBf4	HB	-25.3008	152.863	Female	T. oceanicus
TO_HBf6	HB	-25.3008	152.863	Female	T. oceanicus
TO_HBf7	HB	-25.3008	152.863	Female	T. oceanicus
TO_HBf8	HB	-25.3008	152.863	Female	T. oceanicus
TO_HBf9	HB	-25.3008	152.863	Female	T. oceanicus
TO_HBm10	HB	-25.3008	152.863	Male	T. oceanicus
TO_HBm14	HB	-25.3008	152.863	Male	T. oceanicus
TO_HBm2	HB	-25.3008	152.863	Male	T. oceanicus
TO_HBm3	HB	-25.3008	152.863	Male	T. oceanicus
TO_HBm4	HB	-25.3008	152.863	Male	T. oceanicus
TO_HBm5	HB	-25.3008	152.863	Male	T. oceanicus
TO_HBm6	HB	-25.3008	152.863	Male	T. oceanicus
TO_HBm7	HB	-25.3008	152.863	Male	T. oceanicus
TO_HBm8	HB	-25.3008	152.863	Male	T. oceanicus
TO_HBm9	HB	-25.3008	152.863	Male	T. oceanicus
TO_JCf10	JC	-19.3288	146.76	Female	T. oceanicus
TO_JCf11	JC	-19.3288	146.76	Female	T. oceanicus
TO_JCf12	JC	-19.3288	146.76	Female	T. oceanicus
TO_JCf13	JC	-19.3288	146.76	Female	T. oceanicus
TO_JCf14	JC	-19.3288	146.76	Female	T. oceanicus
TO_JCf15	JC	-19.3288	146.76	Female	T. oceanicus
TO_JCf1	JC	-19.3288	146.76	Female	T. oceanicus
TO_JCf2	JC	-19.3288	146.76	Female	T. oceanicus
TO_JCf3	JC	-19.3288	146.76	Female	T. oceanicus
TO_JCf4	JC	-19.3288	146.76	Female	T. oceanicus
TO_JCf5	JC	-19.3288	146.76	Female	T. oceanicus
TO_JCf6	JC	-19.3288	146.76	Female	T. oceanicus
TO_JCf7	JC	-19.3288	146.76	Female	T. oceanicus
TO_JCf8	JC	-19.3288	146.76	Female	T. oceanicus
TO_JCf9	JC	-19.3288	146.76	Female	T. oceanicus
TO_JCm10	JC	-19.3288	146.76	Male	T. oceanicus
TO_JCm11	JC	-19.3288	146.76	Male	T. oceanicus
TO_JCm12	JC	-19.3288	146.76	Male	T. oceanicus
TO_JCm13	JC	-19.3288	146.76	Male	T. oceanicus
TO_JCm14	JC	-19.3288	146.76	Male	T. oceanicus
TO_JCm15	JC	-19.3288	146.76	Male	T. oceanicus
TO_JCm1	JC	-19.3288	146.76	Male	T. oceanicus
TO_JCm2	JC	-19.3288	146.76	Male	T. oceanicus
TO_JCm3	JC	-19.3288	146.76	Male	T. oceanicus
TO_JCm4	JC	-19.3288	146.76	Male	T. oceanicus
TO_JCm5	JC	-19.3288	146.76	Male	T. oceanicus
TO_JCm6	JC	-19.3288	146.76	Male	T. oceanicus
TO_JCm7	JC	-19.3288	146.76	Male	T. oceanicus
TO_JCm8	JC	-19.3288	146.76	Male	T. oceanicus
TO_JCm9	JC	-19.3288	146.76	Male	T. oceanicus
TO_KHf1	KH	-16.249	145.322	Female	T. oceanicus
TO_KHf2	KH	-16.249	145.322	Female	T. oceanicus
TO_KHf3	KH	-16.249	145.322	Female	T. oceanicus
TO_KHf4	KH	-16.249	145.322	Female	T. oceanicus
TO_KHf5	KH	-16.249	145.322	Female	T. oceanicus
TO_KHf6	KH	-16.249	145.322	Female	T. oceanicus
TO_KHf7	KH	-16.249	145.322	Female	T. oceanicus
TO_KHf8	KH	-16.249	145.322	Female	T. oceanicus
TO_PLf10	PL	-21.1129	149.156	Female	T. oceanicus
TO_PLf11	PL	-21.1129	149.156	Female	T. oceanicus
TO_PLf13	PL	-21.1129	149.156	Female	T. oceanicus
TO_PLf14	PL	-21.1129	149.156	Female	T. oceanicus
TO_PLf15	PL	-21.1129	149.156	Female	T. oceanicus
TO_PLf1	PL	-21.1129	149.156	Female	T. oceanicus
TO_PLf2	PL	-21.1129	149.156	Female	T. oceanicus
TO_PLf3	PL	-21.1129	149.156	Female	T. oceanicus
TO_PLf4	PL	-21.1129	149.156	Female	T. oceanicus
TO_PLf5	PL	-21.1129	149.156	Female	T. oceanicus
TO_PLf6	PL	-21.1129	149.156	Female	T. oceanicus
TO_PLf7	PL	-21.1129	149.156	Female	T. oceanicus
TO_PLf8	PL	-21.1129	149.156	Female	T. oceanicus
TO_PLf9	PL	-21.1129	149.156	Female	T. oceanicus
TO_PLm10	PL	-21.1129	149.156	Male	T. oceanicus
TO_PLm11	PL	-21.1129	149.156	Male	T. oceanicus
TO_PLm12	PL	-21.1129	149.156	Male	T. oceanicus
TO_PLm13	PL	-21.1129	149.156	Male	T. oceanicus
TO_PLm14	PL	-21.1129	149.156	Male	T. oceanicus
TO_PLm15	PL	-21.1129	149.156	Male	T. oceanicus
TO_PLm1	PL	-21.1129	149.156	Male	T. oceanicus
TO_PLm2	PL	-21.1129	149.156	Male	T. oceanicus
TO_PLm3	PL	-21.1129	149.156	Male	T. oceanicus
TO_PLm4	PL	-21.1129	149.156	Male	T. oceanicus
TO_PLm5	PL	-21.1129	149.156	Male	T. oceanicus
TO_PLm6	PL	-21.1129	149.156	Male	T. oceanicus
TO_PLm7	PL	-21.1129	149.156	Male	T. oceanicus
TO_PLm8	PL	-21.1129	149.156	Male	T. oceanicus
TO_PLm9	PL	-21.1129	149.156	Male	T. oceanicus
TO_RHf10	RH	-23.3835	150.507	Female	T. oceanicus
TO_RHf11	RH	-23.3835	150.507	Female	T. oceanicus
TO_RHf12	RH	-23.3835	150.507	Female	T. oceanicus
TO_RHf13	RH	-23.3835	150.507	Female	T. oceanicus
TO_RHf2	RH	-23.3835	150.507	Female	T. oceanicus
TO_RHf3	RH	-23.3835	150.507	Female	T. oceanicus
TO_RHf5	RH	-23.3835	150.507	Female	T. oceanicus
TO_RHf6	RH	-23.3835	150.507	Female	T. oceanicus
TO_RHf7	RH	-23.3835	150.507	Female	T. oceanicus
TO_RHf9	RH	-23.3835	150.507	Female	T. oceanicus
TO_RHm10	RH	-23.3835	150.507	Male	T. oceanicus
TO_RHm11	RH	-23.3835	150.507	Male	T. oceanicus
TO_RHm13	RH	-23.3835	150.507	Male	T. oceanicus
TO_RHm14	RH	-23.3835	150.507	Male	T. oceanicus
TO_RHm15	RH	-23.3835	150.507	Male	T. oceanicus
TO_RHm3	RH	-23.3835	150.507	Male	T. oceanicus
TO_RHm6	RH	-23.3835	150.507	Male	T. oceanicus
TO_RHm7	RH	-23.3835	150.507	Male	T. oceanicus
TO_TSf10	TS	-23.9627	151.332	Female	T. oceanicus
TO_TSf11	TS	-23.9627	151.332	Female	T. oceanicus
TO_TSf12	TS	-23.9627	151.332	Female	T. oceanicus
TO_TSf13	TS	-23.9627	151.332	Female	T. oceanicus
TO_TSf14	TS	-23.9627	151.332	Female	T. oceanicus
TO_TSf16	TS	-23.9627	151.332	Female	T. oceanicus
TO_TSf1	TS	-23.9627	151.332	Female	T. oceanicus
TO_TSf5	TS	-23.9627	151.332	Female	T. oceanicus
TO_TSf7	TS	-23.9627	151.332	Female	T. oceanicus
TO_TSf8	TS	-23.9627	151.332	Female	T. oceanicus
TO_TSf9	TS	-23.9627	151.332	Female	T. oceanicus
TO_TSm10	TS	-23.9627	151.332	Male	T. oceanicus
TO_TSm11	TS	-23.9627	151.332	Male	T. oceanicus
TO_TSm12	TS	-23.9627	151.332	Male	T. oceanicus
TO_TSm14	TS	-23.9627	151.332	Male	T. oceanicus
TO_TSm15	TS	-23.9627	151.332	Male	T. oceanicus
TO_TSm17	TS	-23.9627	151.332	Male	T. oceanicus
TO_TSm2	TS	-23.9627	151.332	Male	T. oceanicus
TO_TSm3	TS	-23.9627	151.332	Male	T. oceanicus
TO_TSm4	TS	-23.9627	151.332	Male	T. oceanicus
TO_TSm5	TS	-23.9627	151.332	Male	T. oceanicus
TO_TSm6	TS	-23.9627	151.332	Male	T. oceanicus
TO_TSm8	TS	-23.9627	151.332	Male	T. oceanicus
TO_TSm9	TS	-23.9627	151.332	Male	T. oceanicus
TO_YPf10	YP	-23.1444	150.763	Female	T. oceanicus
TO_YPf11	YP	-23.1444	150.763	Female	T. oceanicus
TO_YPf13	YP	-23.1444	150.763	Female	T. oceanicus
TO_YPf14	YP	-23.1444	150.763	Female	T. oceanicus
TO_YPf15	YP	-23.1444	150.763	Female	T. oceanicus
TO_YPf16	YP	-23.1444	150.763	Female	T. oceanicus
TO_YPf17	YP	-23.1444	150.763	Female	T. oceanicus
TO_YPf1	YP	-23.1444	150.763	Female	T. oceanicus
TO_YPf2	YP	-23.1444	150.763	Female	T. oceanicus
TO_YPf3	YP	-23.1444	150.763	Female	T. oceanicus
TO_YPf4	YP	-23.1444	150.763	Female	T. oceanicus
TO_YPf5	YP	-23.1444	150.763	Female	T. oceanicus
TO_YPf6	YP	-23.1444	150.763	Female	T. oceanicus
TO_YPf7	YP	-23.1444	150.763	Female	T. oceanicus
TO_YPf8	YP	-23.1444	150.763	Female	T. oceanicus
TO_YPf9	YP	-23.1444	150.763	Female	T. oceanicus
TO_YPm10	YP	-23.1444	150.763	Male	T. oceanicus
TO_YPm11	YP	-23.1444	150.763	Male	T. oceanicus
TO_YPm13	YP	-23.1444	150.763	Male	T. oceanicus
TO_YPm14	YP	-23.1444	150.763	Male	T. oceanicus
TO_YPm15	YP	-23.1444	150.763	Male	T. oceanicus
TO_YPm16	YP	-23.1444	150.763	Male	T. oceanicus
TO_YPm1	YP	-23.1444	150.763	Male	T. oceanicus
TO_YPm2	YP	-23.1444	150.763	Male	T. oceanicus
TO_YPm3	YP	-23.1444	150.763	Male	T. oceanicus
TO_YPm5	YP	-23.1444	150.763	Male	T. oceanicus
TO_YPm6	YP	-23.1444	150.763	Male	T. oceanicus
TO_YPm7	YP	-23.1444	150.763	Male	T. oceanicus
TO_YPm8	YP	-23.1444	150.763	Male	T. oceanicus
TO_YPm9	YP	-23.1444	150.763	Male	T. oceanicus
