## Supplementary tables for "Testing the genomic link between intraspecific mating traits and interspecific mating barriers": SupplementaryTable2_SongParameters.xlsx

### Sheet: Sheet1
SampleID	PL	MASS (mg)	TEMP	# long chirps	# short chirps	total duration	Carrier Freq	LC total duration	LC pulse duration	LC pulse interval	LC - SC interval	SC chirp duration	SC pulse duration	SC IPI	SC ICI	SC total duration	inter-song interval	Sequencing ID
A2	3.92	627	24	4.6	5.2	1.1586	4983.4	0.2814	0.0564	0.0194	0.0602	0.0844	0.0424	0.0122	0.0594	0.8248	0.0584	ERR2990748
A3	3.67	564	23	5	6.6	1.459	4690	0.331	0.0554	0.0226	0.0642	0.079	0.0338	0.0116	0.0718	1.0676	0.0728	ERR2990749
A4	3.99	710	25	6	9	1.6982	5091.2	0.3552	0.0394	0.0206	0.0588	0.0734	0.0308	0.0146	0.074	1.2834	0.0984	ERR2990750
A5	3.96	593	24	5.2	6.2	1.1512	5095.4	0.3032	0.0526	0.016	0.0482	0.0718	0.03	0.0096	0.0564	0.66256	0.0536	ERR2990751
A8	3.44	473	25	6	6.75	1.4175	4623.75	0.35275	0.02925	0.036	0.071	0.0585	0.0205	0.0155	0.08825	0.99175	0.101	ERR2990754
A9	3.87	562	23	5.4	10	1.9024	4840.4	0.3178	0.033	0.0376	0.0758	0.0618	0.0276	0.0162	0.0878	1.5118	0.1012	ERR2990755
B10	5.2	995	24	5.4	8.6	1.5878	4858.4	0.3196	0.0402	0.0272	0.0598	0.069	0.031	0.0088	0.0756	1.2104	0.0762	ERR2990762
B11	4.85	884	24	4.8	7.4	1.4194	4750.2	0.2368	0.0468	0.019	0.0428	0.0698	0.0298	0.0088	0.0716	1.1048	0.0626	ERR2990763
B12	4.32	734	24	4.8	8.4	1.5674	4970.2	0.2812	0.0466	0.0204	0.054	0.0688	0.0308	0.0076	0.0542	1.2378	0.0486	ERR2990764
B14	4.61	767	23	4.6	9.2	1.94	4720.2	0.2962	0.0424	0.035	0.0794	0.0712	0.0294	0.0172	0.0956	1.5732	0.077	ERR2990766
B15	4.65	858	23	4.6	7	1.6446	4828.4	0.3362	0.0646	0.0256	0.077	0.0932	0.0434	0.014	0.075	1.2396	0.0768	ERR2990767
B17	4.39	847	23	4.2	9	1.5704	5453	0.254	0.0478	0.024	0.0528	0.08	0.0296	0.0154	0.0634	1.2658	0.052	ERR2990768
B3	4.01	650	24	5.2	11.4	2.0462	4879.8	0.3066	0.0412	0.0292	0.0722	0.0722	0.0316	0.0138	0.0662	1.6694	0.095	ERR2990758
B4	4.69	772	23	6	7	1.9576	4505	0.4066	0.0562	0.0234	0.0942	0.0826	0.0378	0.0126	0.1286	1.464	0.1404	ERR2990759
B8	4.56	647	25	5.4	7.2	1.3776	4849.8	0.332	0.0474	0.0258	0.0606	0.0704	0.0314	0.011	0.2482	0.9928	0.0914	ERR2990769
B9	4.5	836	25	5.8	9.6	1.6544	4750.2	0.3386	0.0398	0.0248	0.0652	0.0664	0.0278	0.01	0.0646	1.2548	0.0722	ERR2990770
C1	4.63	930	23	5.8	10	2.333	4733.4	0.375	0.05	0.024	0.0886	0.0816	0.0342	0.013	0.098	1.8792	0.1284	ERR2990771
C10	4.11	616	25	5.8	10.2	1.8436	5039.6	0.339	0.049	0.024	0.064	0.0688	0.026	0.011	0.0784	1.4494	0.0702	ERR2990714
C11	4.56	772	24	6	8.4	1.7064	5042	0.383	0.0526	0.0212	0.0688	0.0806	0.0366	0.0136	0.082	1.2644	0.108	ERR2990715
C12	4.38	653	24	5.4	8	1.5206	4940	0.25006	0.048	0.0196	0.071	0.073	0.031	0.0112	0.0792	1.153	0.069	ERR2990716
C13	4.19	674	23	4.2	8.4	1.7684	4931.2	0.2678	0.0542	0.0228	0.0674	0.0768	0.032	0.012	0.073	1.4422	0.0418	ERR2990717
C14	4.24	572	23	4.8	7.4	1.5418	5073.8	0.2946	0.051	0.0278	0.0806	0.0776	0.034	0.0152	0.0856	1.1424	0.095	ERR2990718
C15	3.67	520	23	5.6	9.2	1.719	5286.4	0.3738	0.036	0.0312	0.0846	0.0652	0.026	0.0166	0.0788	1.2952	0.0972	ERR2990719
C16	4.03	593	23	4.2	11.2	2.1144	4823.8	0.2642	0.0572	0.0218	0.0802	0.078	0.0348	0.0096	0.0842	1.7666	0.071	ERR2990720
C17	4.29	650	23	5.2	8.2	1.777	4936	0.338	0.0562	0.0206	0.0728	0.087	0.0414	0.0104	0.0744	1.3736	0.0914	ERR2990721
C18	4.26	702	23	6	6.2	1.4746	4893	0.4186	0.0516	0.0284	0.0722	0.0778	0.0324	0.014	0.093	0.9918	0.1006	ERR2990722
C19	4.13	512	23	5.8	6.6	1.554	4785	0.3866	0.0554	0.027	0.0808	0.0776	0.0322	0.0116	0.0992	1.0982	0.1378	ERR2990723
C2	4.43	877	24	5	8.4	1.5848	4496.4	0.3158	0.0538	0.0162	0.0644	0.081	0.035	0.012	0.071	1.2104	0.069	ERR2990772
C4	4.25	700	24	5.6	8	1.3746	5030.8	0.2982	0.0332	0.0278	0.0564	0.07314	0.0386	0.014	0.0492	1.0188	0.0706	ERR2990774
C6	4.15	592	23	5.6	10.2	1.8528	5212	0.3316	0.0314	0.0352	0.0682	0.074	0.0308	0.0138	0.0732	1.4562	0.2312	ERR2990775
C7	4.65	806	24	5.4	7.8	1.5538	4970.4	0.327	0.0532	0.0164	0.0594	0.087	0.0372	0.0082	0.0622	1.1784	0.0456	ERR2990776
C8	4.12	754	24	5.4	9.8	1.6802	5044	0.3168	0.0496	0.0178	0.0586	0.0742	0.0322	0.008	0.0618	1.2242	0.058	ERR2990777
C9	4.23	676	24	6.4	8	1.5936	5005.2	0.384	0.0488	0.0202	0.0708	0.0678	0.0244	0.0136	0.066	1.1504	0.1322	ERR2990726
D10	3.98	631	23	7	8	1.7796	4419	0.38328	0.0578	0.0214	0.066	0.093	0.0398	0.0114	0.077	1.2348	0.1924	ERR2990730
D11	3.65	517	23	5.2	7.8	1.6028	4763	0.3496	0.0582	0.0206	0.0702	0.0806	0.0378	0.011	0.0774	1.1908	0.0466	ERR2990731
D3	4.42	739	22	6.6	5.8	1.1364	4905.8	0.33002	0.0508	0.0212	0.0444	0.0834	0.0366	0.0152	0.0524	0.6972	0.06	ERR2990728
D4	4.35	790	24	4.4	8.8	1.4246	4763.2	0.2712	0.0522	0.0168	0.0488	0.08	0.0386	0.0094	0.0532	1.114	0.058	ERR2990729
D5	4.2	630	24	5.4	6.8	1.3324	4668.6	0.3246	0.041	0.0294	0.0736	0.0704	0.0328	0.0126	0.0812	0.9374	0.0782	ERR2990733
D6	4.15	667	24	5.6	6.8	1.2962	4910.2	0.3368	0.0484	0.0204	0.0594	0.0758	0.0344	0.0098	0.065	0.9056	0.0622	ERR2990734
D7	4.17	652	24	5.6	9.6	1.7612	4604.2	0.3692	0.0572	0.0198	0.0546	0.0794	0.0352	0.0118	0.0674	1.3506	0.0864	ERR2990735
D9	3.63	623	23	5.2	9.4	1.8198	4767.4	0.3134	0.045	0.0228	0.068	0.0744	0.0314	0.0102	0.0998	1.4432	0.0946	ERR2990737
E2	4.12	781	23	5.4	8.6	1.741	4641.8	0.3462	0.0482	0.0134	0.071	0.0836	0.0384	0.0078	0.079	1.3232	0.0454	ERR2990739
E3	3.83	591	23	6.2	8	1.6904	5013.6	0.4056	0.0538	0.0206	0.0784	0.0822	0.0378	0.0096	0.0828	1.2116	0.0996	ERR2990740
E5	4.11	699	23	5.6	6	1.4786	4854.2	0.3722	0.0558	0.0206	0.0712	0.0916	0.039	0.0122	0.0818	1.0464	0.087	ERR2990742
E7	4.23	723	24	5.8	5.8	1.2486	4871.2	0.3666	0.0532	0.0248	0.0612	0.0816	0.0376	0.0132	0.0696	0.8354	0.0422	ERR2990743
E8	4.1	654	24	5.8	9.4	1.7152	4901.4	0.3464	0.0448	0.0206	0.0648	0.0708	0.0332	0.0074	0.0852	1.3954	0.0714	ERR2990744
F2	3.49	631	25	5.8	8.4	1.5202	4642.8	0.3712	0.0466	0.0284	0.0652	0.0776	0.0382	0.0066	0.0616	1.085	0.073	ERR2990795
F3	3.62	567	22	6.2	8	1.6732	4358.6	0.3758	0.0478	0.0308	0.0906	0.0834	0.0358	0.012	0.0796	1.2128	0.0696	ERR2990796
F4	3.48	554	24	5.4	6.2	1.2556	5069.6	0.3336	0.0468	0.0226	0.073	0.084	0.0382	0.0114	0.0716	0.8572	0.0736	ERR2990797
F5	4.22	714	23	6.4	6	1.39	4953.2	0.4424	0.0538	0.021	0.0652	0.085	0.0366	0.011	0.0768	0.8906	0.0614	ERR2990798
F6	3.79	568	23	6.6	8	1.6822	4854.2	0.4292	0.0462	0.0256	0.085	0.0786	0.0346	0.0132	0.08	1.1748	0.088	ERR2990799
F7	3.74	607	24	6.4	6.6	1.4014	4556.8	0.3936	0.0514	0.021	0.07	0.0834	0.0386	0.0122	0.0736	0.9336	0.0844	ERR2990800
F8	3.84	660	24	6.2	4.6	1.0658	5013.8	0.3744	0.0494	0.0216	0.067	0.078	0.0348	0.0076	0.0726	0.6264	0.0848	ERR2990801
G1	3.97	735	22	5.8	8.2	1.6746	5049.2	0.378	0.0434	0.03	0.0842	0.0784	0.0358	0.0162	0.0858	1.314	0.1032	ERR2990803
G2	4.07	767	22	5.4	8	1.7052	4882.2	0.3258	0.0446	0.0236	0.0902	0.0734	0.0324	0.0088	0.0908	1.295	0.0938	ERR2990804
G4	3.85	583	22	5.2	8	1.6998	5016.4	0.3284	0.0424	0.039	0.1404	0.0626	0.0248	0.014	0.1126	1.2344	0.13	ERR2990805
G5	3.61	628	24	5.4	9.2	1.7666	5095	0.329	0.0606	0.0196	0.072	0.0802	0.036	0.0088	0.075	1.3804	0.062	ERR2990806
G7	4.37	810	23	6	8	1.571	4931.4	0.39	0.0564	0.0154	0.0636	0.082	0.038	0.0118	0.0652	1.2074	0.1074	ERR2990808
G8	4.19	572	23	6.6	6.8	1.6078	5142.6	0.4554	0.0534	0.0286	0.0778	0.0874	0.039	0.012	0.0764	1.0838	0.0778	ERR2990809
H1	3.95	642	23	5.2	8.4	1.8562	4987.6	0.3392	0.0552	0.0218	0.0586	0.0878	0.04	0.0104	0.0682	1.4664	0.0774	ERR2990814
H10	4.12	640	23	5.6	8.8	1.952	4673.2	0.3698	0.0544	0.0174	0.0526	0.0786	0.0356	0.0134	0.0826	1.541	0.0654	ERR2990810
H12	4.27	610	23	3.4	9.4	1.4416	5225	0.216	0.0554	0.0206	0.0406	0.0816	0.0394	0.014	0.0602	1.1918	0.0464	ERR2990812
H2	3.86	606	25	5.4	9	1.436	5319.2	0.5372	0.0816	0.0258	0.0424	0.0708	0.0302	0.0112	0.059	1.0814	0.0662	ERR2990815
H3	3.93	538	24	5	8.4	1.3888	4841	0.3064	0.0504	0.0212	0.0572	0.0712	0.0326	0.0078	0.0572	1.0322	0.0536	ERR2990816
H4	4.21	740	25	3.8	8.8	1.362	4888.6	0.226	0.0498	0.021	0.0558	0.0756	0.033	0.0096	0.056	1.0834	0.0332	ERR2990817
H5	4.32	590	24	4.8	10.6	1.7536	5095.4	0.2908	0.052	0.0222	0.0516	0.0716	0.0286	0.0136	0.0624	1.419	0.0604	ERR2990818
H6	4.22	635	24	4.6	7	1.2078	4905.8	0.2932	0.0502	0.023	0.059	0.0758	0.0356	0.0128	0.0538	0.863	0.0562	ERR2990819
H8	4.37	653	23	4.2	8.2	1.4758	4905.6	0.269	0.0558	0.0226	0.0644	0.072	0.0302	0.0126	0.0752	1.151	0.0848	ERR2990821
H9	4.1	645	23	5.8	9.2	1.7688	4927.2	0.3774	0.049	0.023	0.0652	0.085	0.0388	0.0104	0.064	1.3302	0.0642	ERR2990822
I1	4.34	621	23	4.2	6.4	1.2018	5056.6	0.2708	0.0626	0.021	0.0638	0.088	0.0348	0.0102	0.063	0.8762	0.045	ERR2990823
I10	4.45	755	23	5	7	1.4664	5013.4	0.3426	0.0528	0.0302	0.0716	0.0956	0.0372	0.0222	0.072	1.0578	0.0714	ERR2990826
I11	4.47	690	23	5	6.8	1.2924	4737.6	0.3018	0.046	0.026	0.0516	0.0782	0.0324	0.0146	0.0668	0.9444	0.1176	ERR2990827
I12	4.36	667	23	4.8	5.6	1.3214	5047.6	0.3364	0.0512	0.0326	0.0684	0.0838	0.0356	0.0152	0.097	0.9954	0.1128	ERR2990828
I13	4.35	868	23	4.6	6.2	1.373	5052.2	0.2938	0.0544	0.024	0.0592	0.086	0.0378	0.0138	0.0692	1.0252	0.0572	ERR2990829
I15	4.55	738	23	4.8	9.4	1.8652	4634	0.328	0.0632	0.021	0.0646	0.0974	0.044	0.0136	0.0692	1.167	0.0728	ERR2990831
I16	4.61	780	23	6	9	1.7194	5134	0.4	0.0678	0.0224	0.0608	0.0832	0.0338	0.0122	0.0688	1.2696	0.0856	ERR2990832
I2	4.15	746	22	4.2	7.6	1.3192	4931.2	0.2636	0.0596	0.0318	0.0498	0.089	0.0408	0.0106	0.0592	1.0164	0.0422	ERR2990824
I3	4.3	695	24	5.4	5.2	1.114	4720	0.498	0.0546	0.0218	0.057	0.0916	0.0374	0.014	0.0632	0.7808	0.07	ERR2990825
I4	4.42	603	24	5	8	1.4304	4780.6	0.298	0.0502	0.024	0.053	0.0816	0.0408	0.0084	0.0626	1.0854	0.093	ERR2990833
I8	4.48	762	23	4.6	6.6	1.2158	4832.6	0.2828	0.0542	0.0194	0.0428	0.0866	0.0374	0.0096	0.06	0.8924	0.1286	ERR2990837
I9	4.33	743	23	4.4	8.2	1.4594	5013.4	0.2688	0.0502	0.0238	0.0602	0.081	0.036	0.0146	0.0622	1.1344	0.102	ERR2990838
J1	4.57	885	19	5.6	7.6	1.7788	4880.2	0.3616	0.0526	0.0192	0.0604	0.0696	0.028	0.0116	0.1182	1.3596	0.0814	ERR2990839
J2	4.64	795	25	4.6	8.4	1.3528	5069.4	0.2712	0.046	0.0278	0.0608	0.0758	0.0314	0.0188	0.0536	1.027	0.061	ERR2990840
J3	4.79	736	25	5.8	6.8	1.2258	5009.4	0.33	0.0536	0.0172	0.0502	0.076	0.035	0.0076	0.0608	0.855	0.064	ERR2990841
