## Supplementary tables for "Testing the genomic link between intraspecific mating traits and interspecific mating barriers": SupplementaryTable4_FSTWithinSpecies.xls

### Sheet: SupplementaryTable3_FSTWithinSp
From	Entry	Reviewed	Entry Name	Protein names	Gene Names	Organism	Length	Tissue specificity	Gene Ontology IDs	Outlier in which species.
UPP2_HUMAN	O95045	reviewed	UPP2_HUMAN	Uridine phosphorylase 2 (UPase 2) (UrdPase 2) (EC 2.4.2.3)	UPP2	Homo sapiens (Human)	317	TISSUE SPECIFICITY: Predominantly expressed in kidney. {ECO:0000269|PubMed:12849978}.	GO:0004850; GO:0005829; GO:0006218; GO:0006249; GO:0009116; GO:0042802; GO:0044206; GO:0045098; GO:0046108; GO:0047847	T. commodus
SRP09_MOUSE	P49962	reviewed	SRP09_MOUSE	Signal recognition particle 9 kDa protein (SRP9)	Srp9	Mus musculus (Mouse)	86		GO:0005786; GO:0006614; GO:0008312; GO:0045900	T. commodus
UBP7_HUMAN	Q93009	reviewed	UBP7_HUMAN	Ubiquitin carboxyl-terminal hydrolase 7 (EC 3.4.19.12) (Deubiquitinating enzyme 7) (Herpesvirus-associated ubiquitin-specific protease) (Ubiquitin thioesterase 7) (Ubiquitin-specific-processing protease 7)	USP7 HAUSP	Homo sapiens (Human)	1102	TISSUE SPECIFICITY: Expressed in neural progenitor cells (at protein level) (PubMed:21258371). Widely expressed. Overexpressed in prostate cancer. {ECO:0000269|PubMed:18716620, ECO:0000269|PubMed:21258371}.	GO:0002039; GO:0004197; GO:0004843; GO:0005634; GO:0005654; GO:0005694; GO:0005829; GO:0006283; GO:0006511; GO:0016567; GO:0016579; GO:0016604; GO:0016605; GO:0031647; GO:0032088; GO:0032435; GO:0032991; GO:0035520; GO:0042752; GO:0044027; GO:0045721; GO:0048511; GO:0050821; GO:0051090; GO:0101005; GO:1901537; GO:1901796; GO:1904353; GO:1905279; GO:1990380	T. commodus
JAK_DROME	Q24592	reviewed	JAK_DROME	Tyrosine-protein kinase hopscotch (EC 2.7.10.2)	hop HD-160 CG1594	Drosophila melanogaster (Fruit fly)	1177		GO:0001745; GO:0001751; GO:0004713; GO:0004715; GO:0005126; GO:0005524; GO:0005829; GO:0005856; GO:0007259; GO:0007260; GO:0007298; GO:0007350; GO:0007365; GO:0007399; GO:0007424; GO:0007442; GO:0007455; GO:0007472; GO:0007478; GO:0007481; GO:0007538; GO:0007616; GO:0009898; GO:0012505; GO:0016318; GO:0016476; GO:0019100; GO:0019221; GO:0019827; GO:0030154; GO:0030707; GO:0030713; GO:0031453; GO:…	T. commodus
AAAS_HUMAN	Q9NRG9	reviewed	AAAS_HUMAN	Aladin (Adracalin)	AAAS ADRACALA GL003	Homo sapiens (Human)	546	TISSUE SPECIFICITY: Widely expressed (PubMed:11159947, PubMed:16022285). Particularly abundant in cerebellum, corpus callosum, adrenal gland, pituitary gland, gastrointestinal structures and fetal lung (PubMed:11159947). {ECO:0000269|PubMed:11159947, ECO:0000269|PubMed:16022285}.	GO:0000922; GO:0001578; GO:0005634; GO:0005635; GO:0005643; GO:0005654; GO:0005813; GO:0005829; GO:0006913; GO:0007612; GO:0009566; GO:0015031; GO:0016020; GO:0031965; GO:0046822; GO:0051028; GO:0072686; GO:0090307	T. commodus
ACSS3_MOUSE	Q14DH7	reviewed	ACSS3_MOUSE	Acyl-CoA synthetase short-chain family member 3, mitochondrial (EC 6.2.1.1) (Acetate--CoA ligase 3) (Propionate--CoA ligase) (EC 6.2.1.17)	Acss3	Mus musculus (Mouse)	682		GO:0003987; GO:0005524; GO:0005739; GO:0005759; GO:0006629; GO:0043231; GO:0044281; GO:0047760; GO:0050218	T. commodus
MOX12_DROME	Q6NP60	reviewed	MOX12_DROME	MOXD1 homolog 2	olf413 CG12673	Drosophila melanogaster (Fruit fly)	760		GO:0004500; GO:0005507; GO:0005615; GO:0005829; GO:0006589; GO:0030667; GO:0042420; GO:0042421	T. commodus
GLPK3_HUMAN	Q14409	reviewed	GLPK3_HUMAN	Glycerol kinase 3 (GK 3) (Glycerokinase 3) (EC 2.7.1.30) (ATP:glycerol 3-phosphotransferase 3) (Glycerol kinase 3 pseudogene) (Glycerol kinase, testis specific 1)	GK3 GK3P GKP3 GKTB	Homo sapiens (Human)	553		GO:0004370; GO:0005524; GO:0005739; GO:0005741; GO:0006071; GO:0006641; GO:0016310; GO:0019563; GO:0046167	T. commodus
CPSF1_DANRE	A0A0R4IC37	reviewed	CPSF1_DANRE	Cleavage and polyadenylation specificity factor subunit 1 (Cleavage and polyadenylation specific factor 1)	cpsf1	Danio rerio (Zebrafish) (Brachydanio rerio)	1451		GO:0003676; GO:0005634; GO:0005654; GO:0005847; GO:0006378; GO:0031290; GO:0060216	T. commodus
KDIS_HUMAN	Q9ULH0	reviewed	KDIS_HUMAN	Kinase D-interacting substrate of 220 kDa (Ankyrin repeat-rich membrane-spanning protein)	KIDINS220 ARMS KIAA1250	Homo sapiens (Human)	1771	TISSUE SPECIFICITY: Abundant in developing and adult neural tissues as well as neuroendocrine cells and dendritic cells. Overexpressed in melanoma and melanoma cell lines. {ECO:0000269|PubMed:18089783}.	GO:0001701; GO:0005770; GO:0005829; GO:0010976; GO:0016020; GO:0019887; GO:0030165; GO:0032991; GO:0038180; GO:0048813; GO:1990090	T. commodus
GBRA6_MOUSE	P16305	reviewed	GBRA6_MOUSE	Gamma-aminobutyric acid receptor subunit alpha-6 (GABA(A) receptor subunit alpha-6)	Gabra6 Gabra-6	Mus musculus (Mouse)	453	TISSUE SPECIFICITY: Only found in cerebellar granule cells.	GO:0004890; GO:0005237; GO:0005886; GO:0007165; GO:0007214; GO:0008503; GO:0016020; GO:0022851; GO:0030425; GO:0032590; GO:0032809; GO:0034707; GO:0042734; GO:0043235; GO:0044877; GO:0045202; GO:0045211; GO:0050809; GO:0050877; GO:0051932; GO:0060078; GO:0098686; GO:0098794; GO:0098982; GO:0099192; GO:0099634; GO:1901363; GO:1902476; GO:1902711; GO:1904315	T. commodus
CDK14_HUMAN	O94921	reviewed	CDK14_HUMAN	Cyclin-dependent kinase 14 (EC 2.7.11.22) (Cell division protein kinase 14) (Serine/threonine-protein kinase PFTAIRE-1) (hPFTAIRE1)	CDK14 KIAA0834 PFTK1	Homo sapiens (Human)	469	TISSUE SPECIFICITY: Highly expressed in brain, pancreas, kidney, heart, testis and ovary. Also detected at lower levels in other tissues except in spleen and thymus where expression is barely detected. {ECO:0000269|PubMed:11313143}.	GO:0000083; GO:0000086; GO:0000307; GO:0000308; GO:0004693; GO:0005524; GO:0005634; GO:0005654; GO:0005737; GO:0005829; GO:0005886; GO:0006468; GO:0016055; GO:0030332; GO:0051301; GO:0060828; GO:0106310	T. commodus
RHG20_MOUSE	Q6IFT4	reviewed	RHG20_MOUSE	Rho GTPase-activating protein 20 (RA and RhoGAP domain-containing protein) (RARhoGAP) (Rho-type GTPase-activating protein 20)	Arhgap20 Kiaa1391	Mus musculus (Mouse)	1182		GO:0005096; GO:0007165	T. commodus
CAB32_DROME	P41044	reviewed	CAB32_DROME	Calbindin-32	Cbp53E cbn CG6702	Drosophila melanogaster (Fruit fly)	310	TISSUE SPECIFICITY: Expressed in a large number of neuron of the brain and the thoracic ganglion as well as in two small muscles of the thorax.	GO:0005509; GO:0005634; GO:0005829; GO:0030425; GO:0043195; GO:0045202; GO:0061175; GO:0097467; GO:0099509; GO:1900271; GO:1903035	T. commodus
LRCH_DROME	Q960C5	reviewed	LRCH_DROME	Leucine-rich repeat and calponin homology domain-containing protein (dLRCH)	Lrch CG6860	Drosophila melanogaster (Fruit fly)	809		GO:0005856; GO:0005938; GO:0007010; GO:0032154	T. commodus
MET22_MOUSE	Q8R1C6	reviewed	MET22_MOUSE	Methyltransferase-like protein 22 (EC 2.1.1.-)	Mettl22	Mus musculus (Mouse)	393		GO:0005634; GO:0005654; GO:0005730; GO:0006479; GO:0008276; GO:0031072; GO:0032991; GO:0042054	T. commodus
ERGI2_MOUSE	Q9CR89	reviewed	ERGI2_MOUSE	Endoplasmic reticulum-Golgi intermediate compartment protein 2	Ergic2	Mus musculus (Mouse)	377		GO:0005634; GO:0005730; GO:0005737; GO:0005783; GO:0005789; GO:0005793; GO:0005794; GO:0006888; GO:0006890; GO:0016020; GO:0030134; GO:0033116; GO:0043231; GO:0061852; GO:1990351	T. commodus
RG1BA_DANRE	Q6DHR3	reviewed	RG1BA_DANRE	Ras-GEF domain-containing family member 1B-A	rasgef1ba rasgef1b si:dkey-18e17.1	Danio rerio (Zebrafish) (Brachydanio rerio)	514	TISSUE SPECIFICITY: Detected in oocytes, and in embryos at 4 to 120 hours post-fertilization (hpf). Detected along marginal blastomeres at early epiboly stage and throughout the margin at the onset of gastrulation. At 60% epiboly, strongest expression is found in the dorsal shield region and is restricted to the epiblast. Detected in the anterior border of the presomitic mesoderm at the end of ep…	GO:0005085; GO:0005886; GO:0007265; GO:0043547	T. commodus
RBM25_HUMAN	P49756	reviewed	RBM25_HUMAN	RNA-binding protein 25 (Arg/Glu/Asp-rich protein of 120 kDa) (RED120) (Protein S164) (RNA-binding motif protein 25) (RNA-binding region-containing protein 7)	RBM25 RNPC7	Homo sapiens (Human)	843		GO:0000381; GO:0003723; GO:0003729; GO:0005654; GO:0005737; GO:0006397; GO:0008380; GO:0016607; GO:0042981	T. commodus
CBR1_PONAB	Q5RCU5	reviewed	CBR1_PONAB	Carbonyl reductase [NADPH] 1 (EC 1.1.1.184) (15-hydroxyprostaglandin dehydrogenase [NADP(+)]) (EC 1.1.1.196, EC 1.1.1.197) (20-beta-hydroxysteroid dehydrogenase) (Alcohol dehydrogenase [NAD(P)+] CBR1) (EC 1.1.1.71) (NADPH-dependent carbonyl reductase 1) (Prostaglandin 9-ketoreductase) (PG-9-KR) (Prostaglandin-E(2) 9-reductase) (EC 1.1.1.189)	CBR1	Pongo abelii (Sumatran orangutan) (Pongo pygmaeus abelii)	277		GO:0004090; GO:0005737; GO:0006629; GO:0006805; GO:0008106; GO:0042373; GO:0047020; GO:0047021; GO:0050221	T. commodus
TRF_BLADI	Q02942	reviewed	TRF_BLADI	Transferrin		Blaberus discoidalis (Tropical cockroach)	726		GO:0005615; GO:0034755; GO:0046872	T. commodus
SETD3_CHICK	Q5ZML9	reviewed	SETD3_CHICK	Actin-histidine N-methyltransferase (EC 2.1.1.85) (Protein-L-histidine N-tele-methyltransferase) (SET domain-containing protein 3)	SETD3 RCJMB04_1k10	Gallus gallus (Chicken)	593		GO:0003713; GO:0003779; GO:0005737; GO:0018021; GO:0018023; GO:0018026; GO:0018027; GO:0018064; GO:0030047; GO:0042800; GO:0045893; GO:0045944; GO:0046975	T. commodus
ANR39_BOVIN	Q0P5B9	reviewed	ANR39_BOVIN	Ankyrin repeat domain-containing protein 39	ANKRD39	Bos taurus (Bovine)	183			Both
CSPG4_MOUSE	Q8VHY0	reviewed	CSPG4_MOUSE	Chondroitin sulfate proteoglycan 4 (Chondroitin sulfate proteoglycan NG2) (Proteoglycan AN2)	Cspg4 An2 Kiaa4232 Ng2	Mus musculus (Mouse)	2327	TISSUE SPECIFICITY: Expressed in microcascular pericytes and not endothelial cells. {ECO:0000269|PubMed:15181153}.	GO:0001525; GO:0001726; GO:0005518; GO:0005654; GO:0005886; GO:0006929; GO:0006954; GO:0008347; GO:0009986; GO:0010977; GO:0015026; GO:0016322; GO:0016324; GO:0019901; GO:0031258; GO:0035556; GO:0042995; GO:0043410; GO:0048008; GO:0048771; GO:0050731; GO:0062023; GO:0097178	T. commodus
UPP1_HUMAN	Q16831	reviewed	UPP1_HUMAN	Uridine phosphorylase 1 (UPase 1) (UrdPase 1) (EC 2.4.2.3)	UPP1 UP	Homo sapiens (Human)	310		GO:0004850; GO:0005654; GO:0005829; GO:0006139; GO:0006218; GO:0006248; GO:0006249; GO:0009032; GO:0042149; GO:0042802; GO:0044206; GO:0046050; GO:0046074; GO:0046079; GO:0047847	T. commodus
ANK2_HUMAN	Q01484	reviewed	ANK2_HUMAN	Ankyrin-2 (ANK-2) (Ankyrin-B) (Brain ankyrin) (Non-erythroid ankyrin)	ANK2 ANKB	Homo sapiens (Human)	3957	TISSUE SPECIFICITY: Present in plasma membrane of neurons as well as glial cells throughout the brain. Expressed in fetal brain and in temporal cortex of adult brain. Also expressed in the inner segments of rod photoreceptors in retina. {ECO:0000269|PubMed:1830053, ECO:0000269|PubMed:1833308, ECO:0000269|PubMed:19007774}.	GO:0002027; GO:0003283; GO:0005200; GO:0005739; GO:0005764; GO:0005769; GO:0005829; GO:0005856; GO:0005886; GO:0006874; GO:0006897; GO:0008093; GO:0008104; GO:0010628; GO:0010881; GO:0010882; GO:0014704; GO:0015031; GO:0016323; GO:0016324; GO:0019899; GO:0019901; GO:0030018; GO:0030315; GO:0030507; GO:0030674; GO:0030913; GO:0031430; GO:0031647; GO:0031672; GO:0033292; GO:0033365; GO:0034394; GO:…	T. commodus
MA2A1_RAT	P28494	reviewed	MA2A1_RAT	Alpha-mannosidase 2 (EC 3.2.1.114) (Golgi alpha-mannosidase II) (AMan II) (Man II) (Mannosidase alpha class 2A member 1) (Mannosyl-oligosaccharide 1,3-1,6-alpha-mannosidase)	Man2a1 Mana2	Rattus norvegicus (Rat)	1148	TISSUE SPECIFICITY: Liver. {ECO:0000269|PubMed:1885615, ECO:0000269|PubMed:2748583}.	GO:0000139; GO:0001701; GO:0001889; GO:0004559; GO:0004572; GO:0005615; GO:0005794; GO:0005797; GO:0005801; GO:0006013; GO:0006486; GO:0006491; GO:0006517; GO:0007005; GO:0007033; GO:0007585; GO:0008270; GO:0015923; GO:0016787; GO:0016799; GO:0030246; GO:0042802; GO:0042803; GO:0048286; GO:0050769; GO:0060042	T. commodus
L259_DROME	P91660	reviewed	L259_DROME	Probable multidrug resistance-associated protein lethal(2)03659 (Wunen region A protein)	l(2)03659 CG8799	Drosophila melanogaster (Fruit fly)	1374	TISSUE SPECIFICITY: Uniform expression in embryos. {ECO:0000269|PubMed:8985246}.	GO:0005524; GO:0008514; GO:0015562; GO:0015711; GO:0016020; GO:0016887; GO:0042626; GO:0055085; GO:0140359	Both
MAL2_DROVI	O16099	reviewed	MAL2_DROVI	Maltase 2 (EC 3.2.1.20)	Mal-B2 Mav2 GJ22506	Drosophila virilis (Fruit fly)	594		GO:0032450	T. commodus
ABCA1_MOUSE	P41233	reviewed	ABCA1_MOUSE	Phospholipid-transporting ATPase ABCA1 (EC 7.6.2.1) (ATP-binding cassette sub-family A member 1) (ATP-binding cassette transporter 1) (ABC-1) (ATP-binding cassette 1)	Abca1 Abc1	Mus musculus (Mouse)	2261	TISSUE SPECIFICITY: Widely expressed in adult tissues. Highest levels are found in pregnant uterus and uterus.	GO:0002790; GO:0005102; GO:0005524; GO:0005548; GO:0005768; GO:0005794; GO:0005886; GO:0006497; GO:0006911; GO:0007040; GO:0007186; GO:0007189; GO:0008035; GO:0008203; GO:0008320; GO:0009306; GO:0009897; GO:0009986; GO:0010875; GO:0015914; GO:0016020; GO:0016197; GO:0016323; GO:0016887; GO:0019905; GO:0023061; GO:0030139; GO:0030301; GO:0031210; GO:0031267; GO:0032367; GO:0032489; GO:0033344; GO:…	T. commodus
NRF6_CAEEL	Q09225	reviewed	NRF6_CAEEL	Nose resistant to fluoxetine protein 6 (Protein nrf-6)	nrf-6 C08B11.4	Caenorhabditis elegans	822	TISSUE SPECIFICITY: In L1 larvae through to adult, hyp3 and hyp5, the most anterior cells in the hypodermis, and in intestine. Other hypodermal cells show weaker expression. {ECO:0000269|PubMed:10488330}.	GO:0006869; GO:0008289; GO:0016020; GO:0016747	T. commodus
PEPD_RAT	Q5I0D7	reviewed	PEPD_RAT	Xaa-Pro dipeptidase (X-Pro dipeptidase) (EC 3.4.13.9) (Imidodipeptidase) (Peptidase D) (Proline dipeptidase) (Prolidase)	Pepd	Rattus norvegicus (Rat)	492		GO:0006508; GO:0008233; GO:0030145; GO:0030574; GO:0043069; GO:0070006; GO:0102009	T. commodus
CCAPR_DROME	Q868T3	reviewed	CCAPR_DROME	Cardioacceleratory peptide receptor (Crustacean cardioactive peptide receptor)	CCAP-R CcapR CG33344	Drosophila melanogaster (Fruit fly)	495	TISSUE SPECIFICITY: In adults, expressed abundantly in the head and very weakly in the body. {ECO:0000269|PubMed:12646179}.	GO:0005000; GO:0005886; GO:0007186; GO:0007218; GO:0008188; GO:0016020; GO:0018990	Both
LACH_SCHAM	Q26474	reviewed	LACH_SCHAM	Lachesin	LAC	Schistocerca americana (American grasshopper)	349	TISSUE SPECIFICITY: Expressed by all neurogenic cells early, but only those cells that become neuroblasts continue to express it. Expressed by neuroblasts, ganglion mother cells and neurons early in their lives, but expression becomes restricted to a subset of neurons as development progresses. Expressed by sensory neurons as they delaminate from the body wall ectoderm. It is also present on grow…	GO:0005886; GO:0007155	T. commodus
NACH_DROME	O61365	reviewed	NACH_DROME	Sodium channel protein Nach (Pickpocket protein 4)	Nach PPK4 CG8178	Drosophila melanogaster (Fruit fly)	535	TISSUE SPECIFICITY: Embryonic and larval tracheal system; dorsal trunk (but not at fusion with transverse connective), several branches and terminal cells. Also expressed in adult tracheal system; dorsal trunk, but not at the spiracles. {ECO:0000269|PubMed:12571352}.	GO:0005272; GO:0006814; GO:0009992; GO:0015081; GO:0015280; GO:0016020; GO:0035002; GO:0035725; GO:0036335	T. commodus
CCCP_DROYA	Q24764	reviewed	CCCP_DROYA	Circadian clock-controlled protein daywake	dyw anon-3B1.2 GE16930	Drosophila yakuba (Fruit fly)	260		GO:0007623; GO:0010841	T. commodus
P85B_RAT	Q63788	reviewed	P85B_RAT	Phosphatidylinositol 3-kinase regulatory subunit beta (PI3-kinase regulatory subunit beta) (PI3K regulatory subunit beta) (PtdIns-3-kinase regulatory subunit beta) (Phosphatidylinositol 3-kinase 85 kDa regulatory subunit beta) (PI3-kinase subunit p85-beta) (PtdIns-3-kinase regulatory subunit p85-beta)	Pik3r2	Rattus norvegicus (Rat)	722		GO:0001678; GO:0001784; GO:0005634; GO:0005829; GO:0005925; GO:0005942; GO:0005943; GO:0008286; GO:0010506; GO:0014065; GO:0015031; GO:0019903; GO:0030833; GO:0030971; GO:0032869; GO:0034976; GO:0036312; GO:0042307; GO:0043409; GO:0043551; GO:0045785; GO:0045944; GO:0046854; GO:0046935; GO:0046982; GO:0051492; GO:0090051; GO:1903076	T. commodus
GABR2_HUMAN	O75899	reviewed	GABR2_HUMAN	Gamma-aminobutyric acid type B receptor subunit 2 (GABA-B receptor 2) (GABA-B-R2) (GABA-BR2) (GABABR2) (Gb2) (G-protein coupled receptor 51) (HG20)	GABBR2 GPR51 GPRC3B	Homo sapiens (Human)	941	TISSUE SPECIFICITY: Highly expressed in brain, especially in cerebral cortex, thalamus, hippocampus, frontal, occipital and temporal lobe, occipital pole and cerebellum, followed by corpus callosum, caudate nucleus, spinal cord, amygdala and medulla (PubMed:10087195, PubMed:10328880, PubMed:10727622, PubMed:9872744). Weakly expressed in heart, testis and skeletal muscle (PubMed:10087195, PubMed:1…	GO:0004888; GO:0004965; GO:0005737; GO:0005886; GO:0007186; GO:0007193; GO:0007194; GO:0007214; GO:0007268; GO:0038039; GO:0043005; GO:0045211; GO:0046982; GO:0051932; GO:0150099; GO:1902710; GO:1902712	T. commodus
PTPRK_HUMAN	Q15262	reviewed	PTPRK_HUMAN	Receptor-type tyrosine-protein phosphatase kappa (Protein-tyrosine phosphatase kappa) (R-PTP-kappa) (EC 3.1.3.48)	PTPRK PTPK	Homo sapiens (Human)	1439	TISSUE SPECIFICITY: High levels in lung, brain and colon; less in liver, pancreas, stomach, kidney, placenta and mammary carcinoma.	GO:0004725; GO:0005001; GO:0005886; GO:0005911; GO:0005912; GO:0006470; GO:0007155; GO:0007165; GO:0007179; GO:0008013; GO:0008285; GO:0009986; GO:0010839; GO:0016020; GO:0016477; GO:0019901; GO:0030054; GO:0030336; GO:0031256; GO:0034394; GO:0034614; GO:0034644; GO:0043231; GO:0045295; GO:0045786; GO:0045892; GO:0048041	T. commodus
TM11D_HUMAN	O60235	reviewed	TM11D_HUMAN	Transmembrane protease serine 11D (EC 3.4.21.-) (Airway trypsin-like protease) [Cleaved into: Transmembrane protease serine 11D non-catalytic chain; Transmembrane protease serine 11D catalytic chain]	TMPRSS11D HAT	Homo sapiens (Human)	418	TISSUE SPECIFICITY: Located in the cells of the submucosal serous glands of the bronchi and trachea.	GO:0004252; GO:0005576; GO:0005886; GO:0006508; GO:0007585; GO:0008233; GO:0070062	Both
UN93L_DROME	Q9Y115	reviewed	UN93L_DROME	UNC93-like protein	CG4928	Drosophila melanogaster (Fruit fly)	538		GO:0005886; GO:0006937; GO:0015459; GO:0043266; GO:0055120	T. commodus
A0A2J7PYT1_9NEOP	A0A2J7PYT1	unreviewed	A0A2J7PYT1_9NEOP	Uncharacterized protein	B7P43_G13522	Cryptotermes secundus	520			T. commodus
A0A6P3XV01_DINQU	A0A6P3XV01	unreviewed	A0A6P3XV01_DINQU	Uncharacterized protein LOC106748052	LOC106748052	Dinoponera quadriceps (South American ant)	367			T. commodus
A0A2P8XP80_BLAGE	A0A2P8XP80	unreviewed	A0A2P8XP80_BLAGE	Uncharacterized protein	C0J52_19501	Blattella germanica (German cockroach) (Blatta germanica)	162			T. commodus
A0A224XHH3_9HEMI	A0A224XHH3	unreviewed	A0A224XHH3_9HEMI	Putative serine protease		Panstrongylus lignarius	1603		GO:0006508; GO:0008233; GO:0016020	T. commodus
A0A6L2PIA0_COPFO	A0A6L2PIA0	unreviewed	A0A6L2PIA0_COPFO	TGF-beta propeptide domain-containing protein	Cfor_02708	Coptotermes formosanus (Formosan subterranean termite)	839		GO:0016020	T. commodus
A0A2A3E937_APICC	A0A2A3E937	unreviewed	A0A2A3E937_APICC	Photoreceptor-specific nuclear receptor	APICC_00552	Apis cerana cerana (Oriental honeybee)	267		GO:0003700; GO:0005634; GO:0008270; GO:0043565	T. commodus
EBF2_ARATH	Q708Y0	reviewed	EBF2_ARATH	EIN3-binding F-box protein 2	EBF2 At5g25350 F18G18.90	Arabidopsis thaliana (Mouse-ear cress)	623	TISSUE SPECIFICITY: Ubiquitous. {ECO:0000269|PubMed:14675533}.	GO:0005634; GO:0006511; GO:0009723; GO:0009873; GO:0010105; GO:0016567; GO:0019005; GO:0031146	T. oceanicus
T184B_BOVIN	A2VDL9	reviewed	T184B_BOVIN	Transmembrane protein 184B	TMEM184B	Bos taurus (Bovine)	407		GO:0016020	T. oceanicus
ANR39_BOVIN	Q0P5B9	reviewed	ANR39_BOVIN	Ankyrin repeat domain-containing protein 39	ANKRD39	Bos taurus (Bovine)	183			Both
CACB2_BOVIN	Q9MZL5	reviewed	CACB2_BOVIN	Voltage-dependent L-type calcium channel subunit beta-2 (CAB2) (Calcium channel voltage-dependent subunit beta 2)	CACNB2	Bos taurus (Bovine)	603		GO:0005891; GO:0007268; GO:0007528; GO:0008331; GO:0045202; GO:1901385; GO:1990454	T. oceanicus
ZIG8_CAEEL	G5ED00	reviewed	ZIG8_CAEEL	Zwei Ig domain protein zig-8 (2 Ig domain protein zig-8)	zig-8 Y39E4B.8	Caenorhabditis elegans	268	TISSUE SPECIFICITY: Expressed in PVT neurons and pharyngeal muscles. {ECO:0000269|PubMed:11809975}.	GO:0005576; GO:0032589; GO:0050808	T. oceanicus
TRIM2_CALJA	F7H9X2	reviewed	TRIM2_CALJA	Tripartite motif-containing protein 2 (EC 2.3.2.27) (E3 ubiquitin-protein ligase TRIM2) (RING-type E3 ubiquitin transferase TRIM2)	TRIM2	Callithrix jacchus (White-tufted-ear marmoset)	744		GO:0004842; GO:0005737; GO:0008270; GO:0016567; GO:0043523	T. oceanicus
A0A653CWJ5_CALMS	A0A653CWJ5	unreviewed	A0A653CWJ5_CALMS	Uncharacterized protein	CALMAC_LOCUS11915	Callosobruchus maculatus (Southern cowpea weevil) (Pulse bruchid)	714			T. oceanicus
A0A6L2PUD6_COPFO	A0A6L2PUD6	unreviewed	A0A6L2PUD6_COPFO	WH2 domain-containing protein	Cfor_10777	Coptotermes formosanus (Formosan subterranean termite)	768		GO:0023041; GO:0030867; GO:0031965	T. oceanicus
A0A2J7Q0Y3_9NEOP	A0A2J7Q0Y3	unreviewed	A0A2J7Q0Y3_9NEOP	Uncharacterized protein	B7P43_G02908	Cryptotermes secundus	503			T. oceanicus
A0A2J7QDB3_9NEOP	A0A2J7QDB3	unreviewed	A0A2J7QDB3_9NEOP	SAM domain-containing protein	B7P43_G13253	Cryptotermes secundus	371			T. oceanicus
FOS_CYPCA	P79702	reviewed	FOS_CYPCA	Protein c-Fos (Cellular oncogene fos) (Transcription factor AP-1 subunit c-Fos)	fos	Cyprinus carpio (Common carp)	347		GO:0003677; GO:0003700; GO:0005634; GO:0006357	T. oceanicus
VGFR3_DANRE	Q5MD89	reviewed	VGFR3_DANRE	Vascular endothelial growth factor receptor 3 (VEGFR-3) (EC 2.7.10.1)	flt4 flt-4 vegfr3	Danio rerio (Zebrafish) (Brachydanio rerio)	1357		GO:0001525; GO:0001944; GO:0001945; GO:0001946; GO:0002040; GO:0005021; GO:0005524; GO:0005634; GO:0005737; GO:0005886; GO:0008045; GO:0030335; GO:0030947; GO:0033674; GO:0035474; GO:0036303; GO:0038084; GO:0042802; GO:0043235; GO:0043408; GO:0046777; GO:0048010; GO:0060836; GO:0060841; GO:0060855; GO:1900746	T. oceanicus
ODF3B_DANRE	A3KQA5	reviewed	ODF3B_DANRE	Outer dense fiber protein 3-B (Outer dense fiber of sperm tails protein 3-B) (Outer dense fiber protein 3-like)	odf3b odf3 odf3l si:dkey-238c7.9 si:dkeyp-1h4.4 zgc:63985	Danio rerio (Zebrafish) (Brachydanio rerio)	257		GO:0005737; GO:0005856	T. oceanicus
PATL1_DANRE	A2RRV3	reviewed	PATL1_DANRE	Protein PAT1 homolog 1 (PAT1-like protein 1) (Protein PAT1 homolog b) (Pat1b)	patl1 zgc:158239	Danio rerio (Zebrafish) (Brachydanio rerio)	765		GO:0000290; GO:0000932; GO:0003723; GO:0016605; GO:0016607; GO:0033962	T. oceanicus
4CL1_DICDI	Q54P77	reviewed	4CL1_DICDI	Probable 4-coumarate--CoA ligase 1 (4CL 1) (EC 6.2.1.12) (4-coumaroyl-CoA synthase 1)	4cl1 DDB_G0284831	Dictyostelium discoideum (Social amoeba)	551		GO:0005524; GO:0009698; GO:0016207; GO:0016405	T. oceanicus
CCAPR_DROME	Q868T3	reviewed	CCAPR_DROME	Cardioacceleratory peptide receptor (Crustacean cardioactive peptide receptor)	CCAP-R CcapR CG33344	Drosophila melanogaster (Fruit fly)	495	TISSUE SPECIFICITY: In adults, expressed abundantly in the head and very weakly in the body. {ECO:0000269|PubMed:12646179}.	GO:0005000; GO:0005886; GO:0007186; GO:0007218; GO:0008188; GO:0016020; GO:0018990	Both
STX1A_DROME	Q24547	reviewed	STX1A_DROME	Syntaxin-1A (dSynt1)	Syx1A syx-1A CG31136	Drosophila melanogaster (Fruit fly)	291	TISSUE SPECIFICITY: Prior to embryonic stage 12 expression is ubiquitous, then it becomes concentrated in the neuropil. In third instar larvae, expression is seen at the synaptic boutons of the ventral muscles. In adult brain, expression is seen in the optic lobe neuropils. {ECO:0000269|PubMed:7609612}.	GO:0000149; GO:0000281; GO:0005484; GO:0005765; GO:0005886; GO:0006886; GO:0006887; GO:0006906; GO:0007269; GO:0007274; GO:0007317; GO:0007349; GO:0007482; GO:0008021; GO:0012505; GO:0016081; GO:0016192; GO:0030672; GO:0031201; GO:0031629; GO:0043195; GO:0048278; GO:0048787	T. oceanicus
MCTP_DROME	A1ZBD6	reviewed	MCTP_DROME	Multiple C2 and transmembrane domain-containing protein	Mctp CG15078	Drosophila melanogaster (Fruit fly)	912	TISSUE SPECIFICITY: Motor neurons (at protein level). {ECO:0000269|PubMed:28485711}.	GO:0005509; GO:0005789; GO:0016020; GO:0016079; GO:0030672; GO:0031594; GO:0046928; GO:0048168	T. oceanicus
RPA1_DROME	P91875	reviewed	RPA1_DROME	DNA-directed RNA polymerase I subunit RPA1 (RNA polymerase I subunit A1) (EC 2.7.7.6) (DNA-directed RNA polymerase I largest subunit) (DNA-directed RNA polymerase I subunit A)	RpI1 RPA1 CG10122	Drosophila melanogaster (Fruit fly)	1642		GO:0003677; GO:0003899; GO:0005736; GO:0006360; GO:0046872	T. oceanicus
PIP1_DROME	P25455	reviewed	PIP1_DROME	1-phosphatidylinositol 4,5-bisphosphate phosphodiesterase classes I and II (EC 3.1.4.11) (Phosphoinositide phospholipase C)	Plc21C plc-21 CG4574	Drosophila melanogaster (Fruit fly)	1318	TISSUE SPECIFICITY: Expressed in neuronal cell bodies of the optic lobe, central brain, and thoracic ganglia in adults, and the brain of larvae. {ECO:0000269|PubMed:2061323}.	GO:0004435; GO:0005509; GO:0007629; GO:0016042; GO:0043153; GO:0048015; GO:0051209; GO:0070050; GO:1900073	T. oceanicus
DMDA_DROME	Q9VDW6	reviewed	DMDA_DROME	Dystrophin, isoforms A/C/F/G/H (DmDYS) (Protein detached)	Dys det CG34157	Drosophila melanogaster (Fruit fly)	3598	TISSUE SPECIFICITY: Isoform A, isoform F and isoform G are expressed in the midgut endoderm of stage 12 embryos. In stage 16 embryos, expression is also seen in the pericardial cells, cells at the ectoderm segmental border and cells along the midline of the CNS. During embryogenesis, isoform A is also expressed in the visceral mesoderm, muscle attachment sites, mesectodermal cells at the midline,…	GO:0005737; GO:0005856; GO:0005886; GO:0005938; GO:0007274; GO:0007474; GO:0008270; GO:0008307; GO:0008586; GO:0016010; GO:0030010; GO:0030018; GO:0030036; GO:0030054; GO:0030864; GO:0031594; GO:0042383; GO:0042995; GO:0045202; GO:0046716; GO:0046928; GO:0048172; GO:0048790; GO:0050699; GO:0051015; GO:0055001	T. oceanicus
KPYK_DROME	O62619	reviewed	KPYK_DROME	Pyruvate kinase (PK) (EC 2.7.1.40)	PyK CG7070	Drosophila melanogaster (Fruit fly)	533	TISSUE SPECIFICITY: In adults expressed predominantly in the thorax. {ECO:0000269|PubMed:3920304}.	GO:0000287; GO:0004743; GO:0005524; GO:0005737; GO:0005829; GO:0006090; GO:0006096; GO:0009744; GO:0016301; GO:0016310; GO:0030955; GO:0042593; GO:0043186	T. oceanicus
FLII_DROME	Q24020	reviewed	FLII_DROME	Protein flightless-1 (Flightless-I)	fliI CG1484	Drosophila melanogaster (Fruit fly)	1256	TISSUE SPECIFICITY: Found in ovaries, larval fat bodies, brain and adult thorax.	GO:0003779; GO:0005509; GO:0005546; GO:0005634; GO:0005737; GO:0007527; GO:0008154; GO:0010004; GO:0015629; GO:0030018; GO:0030239; GO:0051014; GO:0051015; GO:0051016	T. oceanicus
CANC_DROME	Q9VXH6	reviewed	CANC_DROME	Calpain-C (Calcium-activated neutral proteinase homolog C) (CANP C)	CalpC CG3692	Drosophila melanogaster (Fruit fly)	681	TISSUE SPECIFICITY: Localized to the salivary glands in the larva. {ECO:0000269|PubMed:12646209}.	GO:0005509; GO:0005737	T. oceanicus
FACR1_DROME	A1ZAI5	reviewed	FACR1_DROME	Putative fatty acyl-CoA reductase CG5065 (EC 1.2.1.84)	CG5065	Drosophila melanogaster (Fruit fly)	625		GO:0005777; GO:0005778; GO:0008611; GO:0010025; GO:0035336; GO:0080019; GO:0102965	T. oceanicus
C12B2_DROME	Q9V8M2	reviewed	C12B2_DROME	Probable cytochrome P450 12b2, mitochondrial (EC 1.14.-.-) (CYPXIIB2)	Cyp12b2 CG15077	Drosophila melanogaster (Fruit fly)	535		GO:0004497; GO:0005506; GO:0016705; GO:0020037; GO:0031966	T. oceanicus
CAD96_DROME	Q9VBW3	reviewed	CAD96_DROME	Tyrosine kinase receptor Cad96Ca (EC 2.7.10.1) (Cadherin-96Ca) (Tyrosine kinase receptor HD-14)	Cad96Ca HD-14 CG10244	Drosophila melanogaster (Fruit fly)	773		GO:0004713; GO:0004714; GO:0005509; GO:0005524; GO:0005886; GO:0006468; GO:0007030; GO:0007156; GO:0007169; GO:0014068; GO:0016339; GO:0033674; GO:0042060; GO:0043235; GO:0045177; GO:0045792; GO:0090303	T. oceanicus
NEUR_DROME	P29503	reviewed	NEUR_DROME	Protein neuralized	neur neu CG11988	Drosophila melanogaster (Fruit fly)	754		GO:0000209; GO:0003677; GO:0004842; GO:0005634; GO:0005737; GO:0005829; GO:0005886; GO:0007399; GO:0007400; GO:0007419; GO:0007422; GO:0007423; GO:0007476; GO:0007498; GO:0007616; GO:0008104; GO:0008270; GO:0008356; GO:0016360; GO:0030718; GO:0035204; GO:0045314; GO:0045747; GO:0045807; GO:0046532; GO:0048471; GO:0048749; GO:0061630; GO:1901981	T. oceanicus
L259_DROME	P91660	reviewed	L259_DROME	Probable multidrug resistance-associated protein lethal(2)03659 (Wunen region A protein)	l(2)03659 CG8799	Drosophila melanogaster (Fruit fly)	1374	TISSUE SPECIFICITY: Uniform expression in embryos. {ECO:0000269|PubMed:8985246}.	GO:0005524; GO:0008514; GO:0015562; GO:0015711; GO:0016020; GO:0016887; GO:0042626; GO:0055085; GO:0140359	Both
PAIN_DROME	Q9W0Y6	reviewed	PAIN_DROME	Transient receptor potential cation channel protein painless	pain CG15860	Drosophila melanogaster (Fruit fly)	913	TISSUE SPECIFICITY: Present in multidendritic neurons, chordotonal neurons, a subset of cells in the central nervous system and a subset of sensory neurons in the antennal-maxillary complex. Not detected in gonads and dorsal vessels (at protein level). Expressed in peripheral neurons that extend multiple branched dendrites beneath the larval epidermis, similar to vertebrate pain receptors. {ECO:0…	GO:0005216; GO:0005227; GO:0005262; GO:0005886; GO:0006816; GO:0007620; GO:0007631; GO:0007638; GO:0008016; GO:0008049; GO:0009408; GO:0009612; GO:0016020; GO:0019233; GO:0034704; GO:0035179; GO:0042048; GO:0045924; GO:0048060; GO:0048266; GO:0050960; GO:0050965; GO:0050966; GO:0050974; GO:0070588	T. oceanicus
NAAT1_DROMO	B4L7U0	reviewed	NAAT1_DROMO	Sodium-dependent nutrient amino acid transporter 1	NAAT1 GI11052	Drosophila mojavensis (Fruit fly)	645		GO:0005283; GO:0005886; GO:0006814; GO:0015175; GO:0015179; GO:0015804; GO:0042940; GO:0042943	T. oceanicus
MTH2_DROSI	Q95NQ0	reviewed	MTH2_DROSI	G-protein coupled receptor Mth2 (Protein methuselah-2)	mth2	Drosophila simulans (Fruit fly)	536		GO:0004930; GO:0005886; GO:0007166	T. oceanicus
MTH2_DROYA	Q95NT6	reviewed	MTH2_DROYA	G-protein coupled receptor Mth2 (Protein methuselah-2)	mth2	Drosophila yakuba (Fruit fly)	536		GO:0004930; GO:0005886; GO:0007166	T. oceanicus
KCNH6_CHICK	Q9PT84	reviewed	KCNH6_CHICK	Potassium voltage-gated channel subfamily H member 6 (Ether-a-go-go-related gene potassium channel) (ERG) (Eag-related protein) (Ether-a-go-go-related protein) (Voltage-gated potassium channel subunit Kv11.2)	KCNH6 ERG	Gallus gallus (Chicken)	1202		GO:0005242; GO:0016020; GO:0034765; GO:0060307; GO:0071805; GO:0086011; GO:0086091	T. oceanicus
SYM1_GIBZE	Q4IPX8	reviewed	SYM1_GIBZE	Protein SYM1	SYM1 FGRRES_00730 FGSG_00730	Gibberella zeae (strain ATCC MYA-4620 / CBS 123657 / FGSC 9075 / NRRL 31084 / PH-1) (Wheat head blight fungus) (Fusarium graminearum)	175		GO:0005743	T. oceanicus
A0A455R5U1_GRYBI	A0A455R5U1	unreviewed	A0A455R5U1_GRYBI	Toll-like receptor	Toll2-3	Gryllus bimaculatus (Two-spotted cricket)	640		GO:0002224; GO:0004888; GO:0006955; GO:0016020	T. oceanicus
5HTR_HELVI	Q25190	reviewed	5HTR_HELVI	5-hydroxytryptamine receptor (5-HT receptor) (Serotonin receptor)		Heliothis virescens (Tobacco budworm moth)	466		GO:0004930; GO:0005886	T. oceanicus
TBB2_HOMAM	Q94571	reviewed	TBB2_HOMAM	Tubulin beta-2 chain (Beta-II tubulin)		Homarus americanus (American lobster)	452		GO:0003924; GO:0005200; GO:0005525; GO:0005737; GO:0005874; GO:0007017; GO:0046872	T. oceanicus
CD11B_HUMAN	P21127	reviewed	CD11B_HUMAN	Cyclin-dependent kinase 11B (EC 2.7.11.22) (Cell division cycle 2-like protein kinase 1) (CLK-1) (Cell division protein kinase 11B) (Galactosyltransferase-associated protein kinase p58/GTA) (PITSLRE serine/threonine-protein kinase CDC2L1) (p58 CLK-1)	CDK11B CDC2L1 CDK11 PITSLREA PK58	Homo sapiens (Human)	795	TISSUE SPECIFICITY: Expressed ubiquitously. Some evidence of isoform-specific tissue distribution. {ECO:0000269|PubMed:8195233, ECO:0000269|PubMed:9750192}.	GO:0000278; GO:0000307; GO:0001558; GO:0003723; GO:0004672; GO:0004674; GO:0004693; GO:0005524; GO:0005634; GO:0005737; GO:0006355; GO:0006468; GO:0006915; GO:0007346; GO:0042981; GO:0043484; GO:0046605; GO:0050684; GO:0051726; GO:0106310	T. oceanicus
MARF1_HUMAN	Q9Y4F3	reviewed	MARF1_HUMAN	Meiosis regulator and mRNA stability factor 1 (Limkain-b1) (Meiosis arrest female protein 1)	MARF1 KIAA0430 LKAP	Homo sapiens (Human)	1742		GO:0004540; GO:0005737; GO:0005777; GO:0005794; GO:0006302; GO:0007143; GO:0010468; GO:0016020; GO:0043231; GO:0048477; GO:1903231; GO:1905762	T. oceanicus
CACB2_HUMAN	Q08289	reviewed	CACB2_HUMAN	Voltage-dependent L-type calcium channel subunit beta-2 (CAB2) (Calcium channel voltage-dependent subunit beta 2) (Lambert-Eaton myasthenic syndrome antigen B) (MYSB)	CACNB2 CACNLB2 MYSB	Homo sapiens (Human)	660	TISSUE SPECIFICITY: Expressed in all tissues.	GO:0005245; GO:0005262; GO:0005886; GO:0005891; GO:0007268; GO:0007528; GO:0007601; GO:0051015; GO:0051928; GO:0070509; GO:0072659; GO:0086045; GO:0086091; GO:0098684; GO:0098793; GO:0098912; GO:0099626; GO:1901385; GO:1901843; GO:1904879; GO:1990454	T. oceanicus
CO9A1_HUMAN	P20849	reviewed	CO9A1_HUMAN	Collagen alpha-1(IX) chain	COL9A1	Homo sapiens (Human)	921		GO:0005201; GO:0005576; GO:0005594; GO:0005615; GO:0005788; GO:0009887; GO:0030020; GO:0030198; GO:0030246; GO:0031012; GO:0046872; GO:0062023	T. oceanicus
KIF23_HUMAN	Q02241	reviewed	KIF23_HUMAN	Kinesin-like protein KIF23 (Kinesin-like protein 5) (Mitotic kinesin-like protein 1)	KIF23 KNSL5 MKLP1	Homo sapiens (Human)	960	TISSUE SPECIFICITY: Widely expressed. {ECO:0000269|PubMed:23570799}.	GO:0000022; GO:0000281; GO:0003777; GO:0005524; GO:0005634; GO:0005654; GO:0005813; GO:0005819; GO:0005829; GO:0005871; GO:0005874; GO:0005925; GO:0007018; GO:0008017; GO:0016887; GO:0030496; GO:0032467; GO:0051256; GO:0072686; GO:0090543; GO:0097149	T. oceanicus
TM11D_HUMAN	O60235	reviewed	TM11D_HUMAN	Transmembrane protease serine 11D (EC 3.4.21.-) (Airway trypsin-like protease) [Cleaved into: Transmembrane protease serine 11D non-catalytic chain; Transmembrane protease serine 11D catalytic chain]	TMPRSS11D HAT	Homo sapiens (Human)	418	TISSUE SPECIFICITY: Located in the cells of the submucosal serous glands of the bronchi and trachea.	GO:0004252; GO:0005576; GO:0005886; GO:0006508; GO:0007585; GO:0008233; GO:0070062	Both
GCC2_HUMAN	Q8IWJ2	reviewed	GCC2_HUMAN	GRIP and coiled-coil domain-containing protein 2 (185 kDa Golgi coiled-coil protein) (GCC185) (CLL-associated antigen KW-11) (CTCL tumor antigen se1-1) (Ran-binding protein 2-like 4) (RanBP2L4) (Renal carcinoma antigen NY-REN-53)	GCC2 KIAA0336 RANBP2L4	Homo sapiens (Human)	1684	TISSUE SPECIFICITY: Ubiquitous. {ECO:0000269|PubMed:11149944}.	GO:0005654; GO:0005794; GO:0005802; GO:0005829; GO:0006622; GO:0016020; GO:0031023; GO:0031267; GO:0034067; GO:0034453; GO:0034499; GO:0042147; GO:0042802; GO:0070861; GO:0071955; GO:0090161	T. oceanicus
THIC_HUMAN	Q9BWD1	reviewed	THIC_HUMAN	Acetyl-CoA acetyltransferase, cytosolic (EC 2.3.1.9) (Acetyl-CoA transferase-like protein) (Cytosolic acetoacetyl-CoA thiolase)	ACAT2 ACTL	Homo sapiens (Human)	397		GO:0003985; GO:0005737; GO:0005739; GO:0005829; GO:0006629; GO:0006635; GO:0070062	T. oceanicus
AQR_HUMAN	O60306	reviewed	AQR_HUMAN	RNA helicase aquarius (EC 3.6.4.13) (Intron-binding protein of 160 kDa) (IBP160)	AQR KIAA0560	Homo sapiens (Human)	1485		GO:0000398; GO:0003723; GO:0003727; GO:0003729; GO:0005524; GO:0005634; GO:0005654; GO:0016020; GO:0016887; GO:0034458; GO:0071007; GO:0071013	T. oceanicus
AMRA1_HUMAN	Q9C0C7	reviewed	AMRA1_HUMAN	Activating molecule in BECN1-regulated autophagy protein 1 (DDB1- and CUL4-associated factor 3)	AMBRA1 DCAF3 KIAA1736	Homo sapiens (Human)	1298		GO:0000045; GO:0000209; GO:0000422; GO:0000423; GO:0005634; GO:0005737; GO:0005739; GO:0005741; GO:0005776; GO:0005783; GO:0005829; GO:0005856; GO:0005925; GO:0005930; GO:0006357; GO:0006914; GO:0007049; GO:0008285; GO:0009267; GO:0010508; GO:0010667; GO:0019903; GO:0021915; GO:0030154; GO:0031625; GO:0035307; GO:0043161; GO:0043231; GO:0043524; GO:0043552; GO:0045335; GO:0045591; GO:0045736; GO:…	T. oceanicus
TTC17_HUMAN	Q96AE7	reviewed	TTC17_HUMAN	Tetratricopeptide repeat protein 17 (TPR repeat protein 17)	TTC17	Homo sapiens (Human)	1141	TISSUE SPECIFICITY: Expressed in germ cells as well as in somatic cells of the testis (at protein level). {ECO:0000269|PubMed:24475127}.	GO:0005737; GO:0005829; GO:0005886; GO:0015629; GO:0030041; GO:0044782	T. oceanicus
A0A482WPB6_LAOST	A0A482WPB6	unreviewed	A0A482WPB6_LAOST	Uncharacterized protein	LSTR_LSTR003778	Laodelphax striatellus (Small brown planthopper) (Delphax striatella)	330		GO:0005737; GO:0098793	T. oceanicus
ACES_LEPDE	Q27677	reviewed	ACES_LEPDE	Acetylcholinesterase (AChE) (EC 3.1.1.7)		Leptinotarsa decemlineata (Colorado potato beetle) (Doryphora decemlineata)	629		GO:0001507; GO:0003990; GO:0005886; GO:0043083; GO:0045202	T. oceanicus
APLP_LOCMI	Q9U943	reviewed	APLP_LOCMI	Apolipophorins [Cleaved into: Apolipophorin-2 (Apolipophorin II) (apoLp-2); Apolipophorin-1 (Apolipophorin I) (apoLp-1)]		Locusta migratoria (Migratory locust)	3380	TISSUE SPECIFICITY: Present in brain, hemolymph, fat body and eyes. {ECO:0000269|PubMed:11056463}.	GO:0005319; GO:0005576; GO:0008289; GO:0016055	T. oceanicus
KIF23_MOUSE	E9Q5G3	reviewed	KIF23_MOUSE	Kinesin-like protein KIF23	Kif23	Mus musculus (Mouse)	953	TISSUE SPECIFICITY: Detected in testis and ovary from newborn mice (at protein level). Detected in brain, spinal cord and small intestine. {ECO:0000269|PubMed:11416179, ECO:0000269|PubMed:19020301}.	GO:0000281; GO:0003777; GO:0005524; GO:0005634; GO:0005654; GO:0005737; GO:0005813; GO:0005819; GO:0005871; GO:0005874; GO:0007018; GO:0008017; GO:0016887; GO:0030496; GO:0032467; GO:0045171; GO:0051256; GO:0072686; GO:0090543; GO:0097149	T. oceanicus
AKIB1_MOUSE	Q6ZPS6	reviewed	AKIB1_MOUSE	Ankyrin repeat and IBR domain-containing protein 1 (EC 2.3.2.31)	Ankib1 Kiaa1386	Mus musculus (Mouse)	1085		GO:0000151; GO:0000209; GO:0005737; GO:0006511; GO:0031624; GO:0032436; GO:0046872; GO:0061630	T. oceanicus
TTC17_MOUSE	E9PVB5	reviewed	TTC17_MOUSE	Tetratricopeptide repeat protein 17 (TPR repeat protein 17)	Ttc17	Mus musculus (Mouse)	1198		GO:0005737; GO:0005829; GO:0005886; GO:0015629; GO:0030041; GO:0044782	T. oceanicus
S27A1_MOUSE	Q60714	reviewed	S27A1_MOUSE	Long-chain fatty acid transport protein 1 (Arachidonate--CoA ligase) (EC 6.2.1.15) (Fatty acid transport protein) (Fatty acid transport protein 1) (FATP-1) (Long-chain-fatty-acid--CoA ligase) (EC 6.2.1.3) (Solute carrier family 27 member 1) (Vlc27a1) (Very long-chain acyl-CoA synthetase) (EC 6.2.1.-)	Slc27a1 Fatp Fatp1	Mus musculus (Mouse)	646	TISSUE SPECIFICITY: Higher expression in white adipose tissue than in heart (PubMed:12556534). Highest expression in skeletal muscle, heart and fat. Lower levels in brain, kidney, lung, liver and testis. No expression in spleen or intestine. {ECO:0000269|PubMed:12556534, ECO:0000269|PubMed:7954810, ECO:0000269|PubMed:9671728}.	GO:0000166; GO:0001579; GO:0001676; GO:0004467; GO:0005324; GO:0005739; GO:0005741; GO:0005743; GO:0005783; GO:0005886; GO:0005901; GO:0006646; GO:0006654; GO:0006655; GO:0006656; GO:0006659; GO:0006661; GO:0009409; GO:0009925; GO:0010867; GO:0015225; GO:0015245; GO:0015562; GO:0015878; GO:0015908; GO:0015909; GO:0015911; GO:0031410; GO:0031652; GO:0031957; GO:0032049; GO:0032868; GO:0033211; GO:…	T. oceanicus
T184B_MOUSE	Q8BG09	reviewed	T184B_MOUSE	Transmembrane protein 184B	Tmem184b	Mus musculus (Mouse)	407		GO:0016020	T. oceanicus
CNNM2_MOUSE	Q3TWN3	reviewed	CNNM2_MOUSE	Metal transporter CNNM2 (Ancient conserved domain-containing protein 2) (mACDP2) (Cyclin-M2)	Cnnm2 Acdp2	Mus musculus (Mouse)	875	TISSUE SPECIFICITY: Widely expressed, with highest levels in kidney, lung, spleen and testis. In the kidney, predominantly expressed in the distal convoluted tubule and, at lower levels, in the connecting tubule (at protein level). {ECO:0000269|PubMed:14723793, ECO:0000269|PubMed:15899945, ECO:0000269|PubMed:22399287}.	GO:0005524; GO:0005886; GO:0010960; GO:0015095; GO:0015693; GO:0016323; GO:0043231	T. oceanicus
NRG2_MOUSE	P56974	reviewed	NRG2_MOUSE	Pro-neuregulin-2, membrane-bound isoform (Pro-NRG2) [Cleaved into: Neuregulin-2 (NRG-2) (Divergent of neuregulin 1) (DON-1)]	Nrg2	Mus musculus (Mouse)	756	TISSUE SPECIFICITY: Highest expression in the brain, with lower levels in the lung. In the cerebellum, found in granule and Purkinje cells.	GO:0005006; GO:0005102; GO:0005154; GO:0005576; GO:0005615; GO:0005886; GO:0007166; GO:0007173; GO:0007399; GO:0008083; GO:0035556; GO:0038130; GO:0038133; GO:0038138; GO:0043125; GO:0048018; GO:0048513; GO:0051963; GO:0090128; GO:0098978; GO:0098982; GO:1990631	T. oceanicus
S39AE_MOUSE	Q75N73	reviewed	S39AE_MOUSE	Metal cation symporter ZIP14 (Factor for adipocyte differentiation 123) (FAD-123) (Solute carrier family 39 member 14) (Zrt- and Irt-like protein 14) (ZIP-14)	Slc39a14 Fad123 Kiaa0062 Zip14	Mus musculus (Mouse)	489	TISSUE SPECIFICITY: Widely expressed (PubMed:18270315). Highly and transiently expressed during the early stage of adipocyte differentiation. Strongly expressed in liver, preadipocyte, duodenum and jejunum, moderately in brain, heart, skeletal muscle, spleen, pancreas, kidney and white adipose cells. Expression is almost undetectable in lung, testis and brown adipose cells (PubMed:15794747, PubMe…	GO:0002062; GO:0005381; GO:0005384; GO:0005385; GO:0005765; GO:0005886; GO:0006094; GO:0006826; GO:0006829; GO:0006882; GO:0008286; GO:0010817; GO:0015086; GO:0015093; GO:0015296; GO:0016020; GO:0016323; GO:0016324; GO:0030003; GO:0031901; GO:0031902; GO:0032869; GO:0033212; GO:0034755; GO:0045745; GO:0051344; GO:0055071; GO:0071333; GO:0071421; GO:0071577; GO:0071578; GO:0098662; GO:0098739; GO:…	T. oceanicus
DPP10_MOUSE	Q6NXK7	reviewed	DPP10_MOUSE	Inactive dipeptidyl peptidase 10 (Dipeptidyl peptidase X) (DPP X)	Dpp10	Mus musculus (Mouse)	797	TISSUE SPECIFICITY: Detected in brain cortex (at protein level) (PubMed:22311982). Expressed in the brain, predominantly by neurons and not by glia. {ECO:0000269|PubMed:15671030, ECO:0000269|PubMed:22311982}.	GO:0005886; GO:0006508; GO:0008076; GO:0008236; GO:0015459; GO:0016020; GO:0044325; GO:0072659; GO:1901379; GO:1903078	T. oceanicus
SENP6_MOUSE	Q6P7W0	reviewed	SENP6_MOUSE	Sentrin-specific protease 6 (EC 3.4.22.-) (SUMO-1-specific protease 1) (Sentrin/SUMO-specific protease SENP6)	Senp6 Kiaa0797 Susp1	Mus musculus (Mouse)	1132		GO:0005634; GO:0005654; GO:0005737; GO:0005829; GO:0016925; GO:0016926; GO:0070139; GO:0070646; GO:0090169; GO:0090234	T. oceanicus
SC5AC_MOUSE	Q49B93	reviewed	SC5AC_MOUSE	Sodium-coupled monocarboxylate transporter 2 (Electroneutral sodium monocarboxylate cotransporter) (Low-affinity sodium-lactate cotransporter) (Solute carrier family 5 member 12)	Slc5a12 Smct2	Mus musculus (Mouse)	619	TISSUE SPECIFICITY: Expressed in the cortical region of the kidney corresponding to the proximal tubule. Expressed in Mueller cells of the inner retina (at protein level). Isoform 1 is expressed in the retina, kidney, small intestine and skeletal muscle. Isoform 2 is not detected in the kidney, small intestine and skeletal muscle. In the kidney, expressed predominantly in tubular epithelial cells…	GO:0005654; GO:0005886; GO:0006814; GO:0015129; GO:0015293; GO:0016324	T. oceanicus
RN220_MOUSE	Q6PDX6	reviewed	RN220_MOUSE	E3 ubiquitin-protein ligase Rnf220 (EC 2.3.2.27) (RING finger protein 220) (RING-type E3 ubiquitin transferase Rnf220)	Rnf220	Mus musculus (Mouse)	566	TISSUE SPECIFICITY: In the brain, expressed in the hippocampus, telenecephalon and cerebellum. No expression in astro glial cells or in neural progenitor cells. {ECO:0000269|PubMed:33964137}.	GO:0003358; GO:0004842; GO:0005634; GO:0005652; GO:0005737; GO:0006513; GO:0008013; GO:0016567; GO:0021904; GO:0032991; GO:0046872; GO:0051091; GO:0051865; GO:0061630; GO:0090263; GO:2000677	T. oceanicus
GRB14_MOUSE	Q9JLM9	reviewed	GRB14_MOUSE	Growth factor receptor-bound protein 14 (GRB14 adapter protein)	Grb14	Mus musculus (Mouse)	538		GO:0005737; GO:0005768; GO:0005794; GO:0005886; GO:0007165; GO:0008286; GO:0010008; GO:0030674; GO:0030971; GO:0032869; GO:0043231; GO:0046627; GO:0051219; GO:0060090; GO:0140678; GO:1904145	T. oceanicus
C12A2_MUSDO	O18635	reviewed	C12A2_MUSDO	Cytochrome P450 CYP12A2 (EC 1.14.-.-) (CYPXIIA2)	CYP12A2	Musca domestica (House fly)	537		GO:0004497; GO:0005506; GO:0016705; GO:0020037	T. oceanicus
LPSBP_PERAM	P26305	reviewed	LPSBP_PERAM	Hemolymph lipopolysaccharide-binding protein (LPS-BP) (LPS-binding protein)		Periplaneta americana (American cockroach) (Blatta americana)	256	TISSUE SPECIFICITY: Hemolymph.	GO:0005576; GO:0030246	T. oceanicus
TLE3_RAT	Q9JIT3	reviewed	TLE3_RAT	Transducin-like enhancer protein 3 (rTLE3)	Tle3 Esp3	Rattus norvegicus (Rat)	764	TISSUE SPECIFICITY: Highly expressed in adrenal gland, small intestine, kidney, lung, ovary and thyroid. Detected at lower levels in pituitary, hippocampus, cortex, cerebellum and testis.	GO:0003714; GO:0005634; GO:0005667; GO:0006355; GO:0016055; GO:0090090; GO:0120163; GO:1990907	T. oceanicus
GCC2_RAT	D3ZZL9	reviewed	GCC2_RAT	GRIP and coiled-coil domain-containing protein 2 (185 kDa Golgi coiled-coil protein)	Gcc2 Gcc185	Rattus norvegicus (Rat)	1679		GO:0005794; GO:0005802; GO:0005829; GO:0006622; GO:0016020; GO:0031023; GO:0034067; GO:0034453; GO:0034499; GO:0042147; GO:0042802; GO:0070861; GO:0071955; GO:0090161	T. oceanicus
CP4V2_RAT	A2RRT9	reviewed	CP4V2_RAT	Cytochrome P450 4V2 (Docosahexaenoic acid omega-hydroxylase CYP4V2) (EC 1.14.14.79) (Long-chain fatty acid omega-monooxygenase) (EC 1.14.14.80)	Cyp4v2 Cyp4v3	Rattus norvegicus (Rat)	525		GO:0005506; GO:0005789; GO:0010430; GO:0020037; GO:0102033	T. oceanicus
TTI2_RAT	Q66H56	reviewed	TTI2_RAT	TELO2-interacting protein 2	Tti2	Rattus norvegicus (Rat)	511		GO:0005634; GO:0005829; GO:0110078	T. oceanicus
IGF1R_RAT	P24062	reviewed	IGF1R_RAT	Insulin-like growth factor 1 receptor (EC 2.7.10.1) (Insulin-like growth factor I receptor) (IGF-I receptor) (CD antigen CD221) [Cleaved into: Insulin-like growth factor 1 receptor alpha chain; Insulin-like growth factor 1 receptor beta chain]	Igf1r	Rattus norvegicus (Rat)	1370		GO:0000165; GO:0001965; GO:0003230; GO:0004713; GO:0005009; GO:0005010; GO:0005158; GO:0005198; GO:0005520; GO:0005524; GO:0005634; GO:0005737; GO:0005886; GO:0005899; GO:0005901; GO:0006468; GO:0006955; GO:0007409; GO:0007420; GO:0007568; GO:0008284; GO:0008286; GO:0008544; GO:0009887; GO:0010656; GO:0014068; GO:0016020; GO:0021549; GO:0021766; GO:0030010; GO:0030234; GO:0030238; GO:0030296; GO:…	T. oceanicus
ASPG_SPOFR	O02467	reviewed	ASPG_SPOFR	N(4)-(Beta-N-acetylglucosaminyl)-L-asparaginase (EC 3.5.1.26) (Aspartylglucosaminidase) (AGA) (Glycosylasparaginase) (N4-(N-acetyl-beta-glucosaminyl)-L-asparagine amidase) [Cleaved into: Glycosylasparaginase alpha chain; Glycosylasparaginase beta chain]		Spodoptera frugiperda (Fall armyworm)	320		GO:0003948; GO:0005764; GO:0006508; GO:0008233	T. oceanicus
AMPN_PIG	P15145	reviewed	AMPN_PIG	Aminopeptidase N (AP-N) (pAPN) (EC 3.4.11.2) (Alanyl aminopeptidase) (Aminopeptidase M) (AP-M) (Microsomal aminopeptidase) (gp130) (CD antigen CD13)	ANPEP	Sus scrofa (Pig)	963		GO:0001525; GO:0001618; GO:0005737; GO:0005886; GO:0006508; GO:0008270; GO:0030154; GO:0042277; GO:0043171; GO:0070006	T. oceanicus
GAPD1_XENLA	A2RV61	reviewed	GAPD1_XENLA	GTPase-activating protein and VPS9 domain-containing protein 1	gapvd1	Xenopus laevis (African clawed frog)	1452		GO:0005085; GO:0005096; GO:0005768; GO:0005829; GO:0006897; GO:0016020; GO:0032794; GO:0043087; GO:0051223	T. oceanicus
SMC2_XENLA	P50533	reviewed	SMC2_XENLA	Structural maintenance of chromosomes protein 2 (SMC protein 2) (SMC-2) (Chromosome assembly protein XCAP-E) (Chromosome-associated protein E)	smc2 cape smc2l1	Xenopus laevis (African clawed frog)	1203		GO:0005524; GO:0005634; GO:0005694; GO:0005829; GO:0007049; GO:0016887; GO:0030261; GO:0051301	T. oceanicus
TOB1A_XENLA	Q800K6	reviewed	TOB1A_XENLA	DNA topoisomerase 2-binding protein 1-A (Cut5 protein) (DNA topoisomerase II-binding protein 1-A) (TopBP1-A) (XtopBP)	topbp1-A cut5	Xenopus laevis (African clawed frog)	1513		GO:0000076; GO:0000785; GO:0000922; GO:0003677; GO:0003682; GO:0005634; GO:0005737; GO:0005815; GO:0006270; GO:0006281; GO:0006974; GO:0019900; GO:0030174; GO:0033138; GO:0035563; GO:0045860; GO:0071163; GO:0071165; GO:0071168	T. oceanicus
PATL1_XENLA	Q32N92	reviewed	PATL1_XENLA	Protein PAT1 homolog 1 (PAT1-like protein 1) (Protein PAT1 homolog b) (Pat1b) (xPat1b)	patl1	Xenopus laevis (African clawed frog)	718		GO:0000290; GO:0000932; GO:0002151; GO:0003723; GO:0005737; GO:0008266; GO:0010607; GO:0016605; GO:0016607; GO:0017148; GO:0030371; GO:0033962; GO:0034046	T. oceanicus
A0A067R2A2_ZOONE	A0A067R2A2	unreviewed	A0A067R2A2_ZOONE	GRIP and coiled-coil domain-containing protein 2	L798_08416	Zootermopsis nevadensis (Dampwood termite)	1197			T. oceanicus
A0A067QH61_ZOONE	A0A067QH61	unreviewed	A0A067QH61_ZOONE	Uncharacterized protein	L798_06649	Zootermopsis nevadensis (Dampwood termite)	417			T. oceanicus
A0A067QMH5_ZOONE	A0A067QMH5	unreviewed	A0A067QMH5_ZOONE	Uncharacterized protein	L798_15417	Zootermopsis nevadensis (Dampwood termite)	94			T. oceanicus
A0A067QWK5_ZOONE	A0A067QWK5	unreviewed	A0A067QWK5_ZOONE	Ankyrin-2	L798_11537	Zootermopsis nevadensis (Dampwood termite)	1338		GO:0016020	T. oceanicus
A0A067RAH5_ZOONE	A0A067RAH5	unreviewed	A0A067RAH5_ZOONE	Transmembrane protein	L798_05771	Zootermopsis nevadensis (Dampwood termite)	211		GO:0016020	T. oceanicus
										T. oceanicus
