## Supplementary tables for "Testing the genomic link between intraspecific mating traits and interspecific mating barriers": SupplementaryTable5_CHCassociatedgenes.xlsx

### Sheet: CHC-associated_genes_4pcs_UNIPR
From	Entry	Reviewed	Entry Name	Protein names	Gene Names	Organism	Length	Tissue specificity	Gene Ontology IDs
PKHG7_HUMAN	Q6ZR37	reviewed	PKHG7_HUMAN	Pleckstrin homology domain-containing family G member 7 (PH domain-containing family G member 7)	PLEKHG7 C12orf74	Homo sapiens (Human)	691		GO:0005085; GO:0007266
MYO1E_HUMAN	Q12965	reviewed	MYO1E_HUMAN	Unconventional myosin-Ie (Myosin-Ic) (Unconventional myosin 1E)	MYO1E MYO1C	Homo sapiens (Human)	1108	TISSUE SPECIFICITY: Expressed in the immune system. In the kidney, predominantly expressed in the glomerulus, including podocytes. {ECO:0000269|PubMed:21458045, ECO:0000269|PubMed:21756023}.	GO:0001570; GO:0001701; GO:0003094; GO:0003774; GO:0005516; GO:0005524; GO:0005737; GO:0005856; GO:0005903; GO:0005912; GO:0006807; GO:0006897; GO:0007015; GO:0015629; GO:0016459; GO:0016887; GO:0030050; GO:0030136; GO:0031982; GO:0032437; GO:0032836; GO:0035091; GO:0035166; GO:0048008; GO:0051015; GO:0070062; GO:0072015
PGBM_HUMAN	P98160	reviewed	PGBM_HUMAN	Basement membrane-specific heparan sulfate proteoglycan core protein (HSPG) (Perlecan) (PLC) [Cleaved into: Endorepellin; LG3 peptide]	HSPG2	Homo sapiens (Human)	4391	TISSUE SPECIFICITY: Detected in cerebrospinal fluid, fibroblasts and urine (at protein level). {ECO:0000269|PubMed:25326458, ECO:0000269|PubMed:36213313}.	GO:0001525; GO:0001540; GO:0005178; GO:0005509; GO:0005576; GO:0005604; GO:0005615; GO:0005796; GO:0005886; GO:0005925; GO:0006629; GO:0006898; GO:0006954; GO:0007420; GO:0016525; GO:0030021; GO:0030154; GO:0043202; GO:0050750; GO:0060548; GO:0062023; GO:0070062; GO:0072359; GO:0098797; GO:1905907
PHTF_DROME	Q9V9A8	reviewed	PHTF_DROME	Protein phtf	phtf CG3268	Drosophila melanogaster (Fruit fly)	880		GO:0005783; GO:0016020
SCYL1_XENTR	Q28FH2	reviewed	SCYL1_XENTR	N-terminal kinase-like protein (SCY1-like protein 1)	scyl1 TEgg006d23.1	Xenopus tropicalis (Western clawed frog) (Silurana tropicalis)	827		GO:0004672; GO:0005524; GO:0006468
MBD6_MOUSE	Q3TY92	reviewed	MBD6_MOUSE	Methyl-CpG-binding domain protein 6 (Methyl-CpG-binding protein MBD6)	Mbd6	Mus musculus (Mouse)	1003	TISSUE SPECIFICITY: Ubiquitous. Expressed at highest levels in adult testis and brain. {ECO:0000269|PubMed:20700456}.	GO:0001650; GO:0003682; GO:0005634; GO:0005654; GO:0005694; GO:0010369
REXO4_XENLA	Q91560	reviewed	REXO4_XENLA	RNA exonuclease 4 (EC 3.1.-.-) (Exonuclease XPMC2) (Prevents mitotic catastrophe 2 protein)	rexo4 xpmc2	Xenopus laevis (African clawed frog)	421		GO:0003676; GO:0005634; GO:0006364; GO:0008408
RN157_HUMAN	Q96PX1	reviewed	RN157_HUMAN	E3 ubiquitin ligase RNF157 (EC 2.3.2.27) (RING finger protein 157) (RING-type E3 ubiquitin transferase RNF157)	RNF157 KIAA1917	Homo sapiens (Human)	679		GO:0005737; GO:0016567; GO:0043066; GO:0044297; GO:0046872; GO:0051865; GO:0061630; GO:1903861
RN157_XENLA	Q6INH1	reviewed	RN157_XENLA	E3 ubiquitin ligase Rnf157 (EC 2.3.2.27) (RING finger protein 157) (RING-type E3 ubiquitin transferase Rnf157)	rnf157	Xenopus laevis (African clawed frog)	674		GO:0005737; GO:0046872; GO:0061630
MYO1F_HUMAN	O00160	reviewed	MYO1F_HUMAN	Unconventional myosin-If (Myosin-Ie)	MYO1F	Homo sapiens (Human)	1098		GO:0003774; GO:0003779; GO:0005516; GO:0005524; GO:0005737; GO:0005829; GO:0007015; GO:0015629; GO:0016461; GO:0030050; GO:0031982; GO:0051015
REXO4_SCHPO	O94375	reviewed	REXO4_SCHPO	RNA exonuclease 4 (EC 3.1.-.-)	rex4 SPBC1604.09c	Schizosaccharomyces pombe (strain 972 / ATCC 24843) (Fission yeast)	260		GO:0000027; GO:0003676; GO:0004527; GO:0005634; GO:0005730; GO:0006364; GO:0008408
WAK3_ARATH	Q9LMN8	reviewed	WAK3_ARATH	Wall-associated receptor kinase 3 (EC 2.7.11.-)	WAK3 At1g21240 F16F4.8	Arabidopsis thaliana (Mouse-ear cress)	741	TISSUE SPECIFICITY: Predominantly expressed in green tissues such as stems and leaves. {ECO:0000269|PubMed:10380805}.	GO:0004674; GO:0005509; GO:0005524; GO:0005886; GO:0006468; GO:0007166; GO:0030247; GO:0106310
A0A1S3D124_DIACI	A0A1S3D124	unreviewed	A0A1S3D124_DIACI	Peripheral-type benzodiazepine receptor-associated protein 1-like	LOC103509120	Diaphorina citri (Asian citrus psyllid)	204
A0A2P8XP80_BLAGE	A0A2P8XP80	unreviewed	A0A2P8XP80_BLAGE	Uncharacterized protein	C0J52_19501	Blattella germanica (German cockroach) (Blatta germanica)	162
BBS4_XENTR	Q28G25	reviewed	BBS4_XENTR	Bardet-Biedl syndrome 4 protein homolog	bbs4 TGas038l03.1	Xenopus tropicalis (Western clawed frog) (Silurana tropicalis)	516		GO:0000242; GO:0005737; GO:0005813; GO:0005929; GO:0007098; GO:0030674; GO:0034451; GO:0060170
SIN1_DROPS	Q291K8	reviewed	SIN1_DROPS	Stress-activated map kinase-interacting protein 1 (SAPK-interacting protein 1)	Sin1 GA10075	Drosophila pseudoobscura pseudoobscura (Fruit fly)	578		GO:0001934; GO:0006915; GO:0031932; GO:0032869; GO:0034063; GO:0038203; GO:0043539; GO:0045887; GO:0046628; GO:0048813; GO:0051897
BBS4_MOUSE	Q8C1Z7	reviewed	BBS4_MOUSE	Bardet-Biedl syndrome 4 protein homolog	Bbs4	Mus musculus (Mouse)	520	TISSUE SPECIFICITY: Expressed in the hippocampus and dentate gyrus, the columnar epithelial cells of bronchioles, the olfactory epithelium and the inner segment and outer nuclear layer of the retina. Expressed in testis. {ECO:0000269|PubMed:15107855, ECO:0000269|PubMed:22072986}.	GO:0000226; GO:0000242; GO:0000281; GO:0001750; GO:0001764; GO:0001843; GO:0001895; GO:0001917; GO:0003085; GO:0005634; GO:0005737; GO:0005813; GO:0005814; GO:0005929; GO:0007098; GO:0007286; GO:0007608; GO:0008104; GO:0010467; GO:0010629; GO:0015031; GO:0016020; GO:0016358; GO:0019216; GO:0021591; GO:0021756; GO:0021766; GO:0021987; GO:0030534; GO:0030674; GO:0030837; GO:0031514; GO:0032391; GO:…
RYK_MOUSE	Q01887	reviewed	RYK_MOUSE	Tyrosine-protein kinase RYK (EC 2.7.10.1) (Kinase VIK) (Met-related kinase) (NYK-R)	Ryk Mrk	Mus musculus (Mouse)	594	TISSUE SPECIFICITY: Is detected in all the tissues. Highest levels are seen in the ovary, lung and placenta.	GO:0004672; GO:0004888; GO:0005109; GO:0005524; GO:0005634; GO:0005737; GO:0005886; GO:0006468; GO:0007169; GO:0007409; GO:0007411; GO:0016020; GO:0016055; GO:0017147; GO:0022038; GO:0030182; GO:0031175; GO:0033278; GO:0033674; GO:0036518; GO:0042813; GO:0043235; GO:0043410; GO:0048705; GO:0048843; GO:0048846; GO:0050919; GO:0061643; GO:0071679; GO:1904938; GO:1904948; GO:1904953
PGBM_HUMAN	P98160	reviewed	PGBM_HUMAN	Basement membrane-specific heparan sulfate proteoglycan core protein (HSPG) (Perlecan) (PLC) [Cleaved into: Endorepellin; LG3 peptide]	HSPG2	Homo sapiens (Human)	4391	TISSUE SPECIFICITY: Detected in cerebrospinal fluid, fibroblasts and urine (at protein level). {ECO:0000269|PubMed:25326458, ECO:0000269|PubMed:36213313}.	GO:0001525; GO:0001540; GO:0005178; GO:0005509; GO:0005576; GO:0005604; GO:0005615; GO:0005796; GO:0005886; GO:0005925; GO:0006629; GO:0006898; GO:0006954; GO:0007420; GO:0016525; GO:0030021; GO:0030154; GO:0043202; GO:0050750; GO:0060548; GO:0062023; GO:0070062; GO:0072359; GO:0098797; GO:1905907
